# Postnatal maternal care normalizes the hypothalamic DNA methylome following prenatal bisphenol exposure

**DOI:** 10.1101/2025.10.03.680379

**Authors:** Samantha C. Lauby, Dennis C. Wylie, Hannah E. Lapp, Melissa Salazar, Amy E. Margolis, Frances A. Champagne

## Abstract

**Background:** Environmental exposures co-occurring during early life have a profound influence on neurodevelopment. Our previous work in rats suggests that postnatal maternal care modulates the effects of prenatal exposure to bisphenols, an estrogenic endocrine disrupting chemical, on offspring neurodevelopment. Elevated maternal licking/grooming and prenatal bisphenol exposure have opposing effects on estrogen receptor expression in the medial preoptic area (MPOA), which could impact expression of estrogen-responsive genes. We hypothesized that maternal licking/grooming would mitigate the effects of prenatal bisphenol exposure on estrogen receptor signaling in the developing MPOA. In addition, we hypothesized that there would be interactive effects of prenatal bisphenol exposure and maternal licking/grooming on DNA methylation nearby estrogen responsive elements.

**Results:** Our results suggest that maternal licking/grooming normalized prenatal bisphenol-induced upregulation of estrogen-related receptor gamma (*Esrrg*) expression in female pups. These mitigating impacts were also evident in co-expression gene profiles that were enriched for estrogen-responsive genes. DNA methylation analyses indicated that maternal licking/grooming levels influenced the number of differentially methylated regions for prenatal bisphenol-exposed pups. These differentially methylated regions were enriched for binding sites for transcription factors that are known to interact with estrogen receptors. Finally, supplemental “licking-like” tactile stimulation normalized the DNA methylome in prenatal bisphenol-exposed female pups, with an increase and normalization of ESRRG binding to ESRRG-responsive genes.

**Conclusions:** These results identify a novel biological mechanism in which maternal licking/grooming can mitigate the negative neurodevelopmental impacts of prenatal bisphenol exposure and provides a proof-of-concept for postnatal tactile stimulation as a potential intervention strategy to improve neurodevelopmental outcomes.
