## Supplementary Table S1 for "Postnatal maternal care normalizes the hypothalamic DNA methylome following prenatal bisphenol exposure"

### Sheet: Sheet1
Medial Preoptic Area DEGs
	FDR < 0.1			FDR < 0.05
	Direction			Direction
Males	Positive	Negative	Total	Positive	Negative	Total
50 μg/kg BPA	0	0	0	0	0	0
50 μg/kg Mixed BP	0	1	1	0	1	1
150 μg/kg Mixed BP	0	2	2	0	2	2
Nest Attendance	0	0	0	0	0	0
Licking/Grooming	0	0	0	0	0	0
50 μg/kg BPA x Nest Attendance	0	0	0	0	0	0
50 μg/kg Mixed BP x Nest Attendance	0	0	0	0	0	0
150 μg/kg Mixed BP x Nest Attendance	1	0	1	0	0	0
50 μg/kg BPA x Licking/Grooming	0	1	1	0	1	1
50 μg/kg Mixed BP x Licking/Grooming	1	0	1	1	0	1
150 μg/kg Mixed BP x Licking/Grooming	0	0	0	0	0	0
Females
50 μg/kg BPA	4	0	4	1	0	0
50 μg/kg Mixed BP	0	0	0	0	0	0
150 μg/kg Mixed BP	0	1	1	0	0	0
Nest Attendance	0	0	0	0	0	0
Licking/Grooming	0	0	0	0	0	0
50 μg/kg BPA x Nest Attendance	0	0	0	0	0	0
50 μg/kg Mixed BP x Nest Attendance	0	1	1	0	0	0
150 μg/kg Mixed BP x Nest Attendance	0	0	0	0	0	0
50 μg/kg BPA x Licking/Grooming	0	0	0	0	0	0
50 μg/kg Mixed BP x Licking/Grooming	2	0	2	0	0	0
150 μg/kg Mixed BP x Licking/Grooming	33	30	63	0	0	0
