## Supplementary Table S2 for "Postnatal maternal care normalizes the hypothalamic DNA methylome following prenatal bisphenol exposure"

chr	start	end	pvalue	qvalue	meth.diff	dist.to.feature	feature.strand	feature.name	With LG Covariate
chr1	3168001	3168500	1.68E-06	0.007077295	12.08041958	-8148	-	Sash1	Lost
chr1	7338001	7338500	6.60E-05	0.043871323	7.995102981	NA	NA	Intergenic	Added
chr1	13079001	13079500	1.17E-09	2.60E-05	17.93358634	-233	+	Nhsl1	Unchanged
chr1	15184501	15185000	4.86E-05	0.04264138	-15.86548598	54511	+	Mtfr2	Unchanged
chr1	35645501	35646000	4.52E-07	0.002357475	-7.347279022	NA	NA	Intergenic	Unchanged
chr1	39751501	39752000	4.46E-07	0.001802191	5.168867743	NA	NA	Intergenic	Added
chr1	54027501	54028000	3.42E-05	0.029666283	5.293145239	-54413	+	LOC120100104	Added
chr1	80726501	80727000	6.92E-07	0.002266807	8.273503869	2143	+	LOC103691054	Added
chr1	85151001	85151500	4.83E-05	0.04264138	17.74258679	NA	NA	Intergenic	Lost
chr1	87264001	87264500	9.54E-06	0.018597409	13.2207861	7480	-	Kctd15	Lost
chr1	87374501	87375000	1.11E-06	0.003123456	10.38184884	-50051	-	LOC108349467	Added
chr1	98665501	98666000	1.37E-06	0.006388837	7.201350499	NA	NA	Intergenic	Unchanged
chr1	183031001	183031500	3.06E-05	0.034940338	-6.003007692	0	-	Tial1	Lost
chr1	235461001	235461500	5.10E-07	0.002508219	10.79470264	2042	+	Cyp26c1	Unchanged
chr2	2846001	2846500	6.04E-05	0.04649681	14.88200815	NA	NA	Intergenic	Lost
chr2	41170501	41171000	5.55E-05	0.043649523	11.26400698	0	+	Pde4d	Lost
chr2	75047001	75047500	1.12E-05	0.019779361	-16.81245367	NA	NA	Intergenic	Unchanged
chr2	117317001	117317500	1.53E-05	0.024729813	-15.65348803	2683	+	LOC103691527	Lost
chr2	135983001	135983500	7.57E-05	0.046197558	5.866745971	153476	-	Maml3	Added
chr2	139944501	139945000	1.64E-05	0.019118795	10.83207738	1007	+	Mab21l1	Added
chr2	170015001	170015500	4.36E-05	0.041124533	8.013702282	0	+	Tmem154	Unchanged
chr2	194951501	194952000	3.49E-05	0.035968682	8.481558163	2524	-	Rbm15	Lost
chr2	241481501	241482000	2.26E-06	0.008331307	-10.98161098	45075	+	LOC120100975	Unchanged
chr3	37077501	37078000	2.90E-05	0.0342998	-8.050021084	-21383	-	Cacnb4	Lost
chr3	51379501	51380000	5.28E-05	0.038401147	5.268477342	57887	-	Scn7a	Added
chr3	62922001	62922500	6.58E-06	0.01618121	-10.43515779	NA	NA	Intergenic	Unchanged
chr3	106230501	106231000	9.67E-06	0.018597409	7.001912816	-82	+	Spint1	Unchanged
chr3	119461501	119462000	1.18E-05	0.016038721	10.96545277	NA	NA	Intergenic	Added
chr3	155329001	155329500	2.85E-06	0.009120184	10.71539658	3213	-	Prex1	Lost
chr3	163245001	163245500	2.55E-05	0.031237884	14.41798942	NA	NA	Intergenic	Lost
chr3	166627001	166627500	5.53E-05	0.043649523	12.4664369	3772	+	Cdh4	Lost
chr3	167195001	167195500	5.29E-06	0.014212387	10.23433089	-129	-	Hrh3	Unchanged
chr4	1789501	1790000	5.45E-05	0.043649523	5.524814342	NA	NA	Intergenic	Lost
chr4	8508001	8508500	1.05E-05	0.01905093	5.289089995	167	-	Dpp6	Unchanged
chr4	34433001	34433500	1.51E-05	0.01800994	11.20367518	-5616	+	LOC103692052	Added
chr4	90054001	90054500	1.62E-05	0.019118795	-15.90757669	NA	NA	Intergenic	Added
chr4	115799501	115800000	2.99E-06	0.009120184	14.16289593	22660	-	Mthfd2	Unchanged
chr4	120180001	120180500	4.66E-05	0.042139132	-8.043486491	1059	-	Cfap92	Lost
chr4	170664001	170664500	7.15E-05	0.044558959	7.644219682	202	+	LOC103692250	Added
chr5	1452501	1453000	6.10E-08	0.000436364	10.53044402	0	-	LOC679565	Added
chr5	24076001	24076500	5.13E-06	0.014203532	13.58302244	749	-	LOC102555924	Unchanged
chr5	59548001	59548500	4.58E-09	7.06E-05	-9.635716529	-345	+	Trmt10b	Unchanged
chr5	121406501	121407000	3.22E-07	0.001802611	18.82073708	177	+	Ttc22	Unchanged
chr5	130894501	130895000	5.57E-05	0.043649523	15.75096178	66387	-	Rnf220	Unchanged
chr5	132679001	132679500	6.73E-05	0.043990152	5.432960565	NA	NA	Intergenic	Added
chr5	145617501	145618000	5.71E-06	0.014441809	-7.658102767	41113	+	Slc9a1	Lost
chr5	146851001	146851500	2.26E-06	0.004539221	-7.828839172	61758	-	Man1c1	Added
chr5	147408001	147408500	4.80E-07	0.001845924	6.059021906	11175	+	Runx3	Added
chr5	149127501	149128000	1.44E-06	0.006398879	14.20893234	2733	-	C1qc	Unchanged
chr5	149716001	149716500	3.21E-05	0.035494777	6.006020867	38565	+	Hspg2	Lost
chr5	152177001	152177500	6.99E-05	0.044484352	6.369291903	NA	NA	Intergenic	Added
chr5	160459501	160460000	6.23E-05	0.047570918	11.12384812	2218	-	H6pd	Lost
chr5	163375501	163376000	7.51E-06	0.011661416	-12.86800644	9090	-	LOC102549463	Added
chr5	163741501	163742000	2.12E-05	0.028473183	10.19787049	NA	NA	Intergenic	Lost
chr6	19899001	19899500	4.60E-05	0.042041234	15.94594595	17989	+	Fam98a	Unchanged
chr6	103079001	103079500	1.17E-09	2.60E-05	13.10343377	-16473	-	Dpf3	Unchanged
chr6	110576001	110576500	7.56E-06	0.017312206	-5.387365858	-14898	+	LOC102551017	Unchanged
chr6	118626501	118627000	1.86E-05	0.020480246	6.69588698	4811	+	LOC102550790	Added
chr6	126875501	126876000	1.57E-07	0.000816291	5.865335527	12634	+	LOC103692704	Added
chr6	127358001	127358500	4.75E-05	0.042498147	10.2238792	-10716	+	Eml1	Lost
chr6	127387501	127388000	1.88E-05	0.020480246	-15.23511119	18244	+	Eml1	Added
chr6	127450001	127450500	1.66E-05	0.025301116	-7.922705314	-22619	+	Evl	Lost
chr6	131429501	131430000	8.74E-06	0.017586584	13.00091324	3010	+	LOC102549170	Unchanged
chr6	137385001	137385500	5.49E-07	0.001943555	-8.365353092	41601	+	Ncapg2	Added
chr7	9970001	9970500	3.25E-05	0.029059733	8.793603329	7523	-	Hcn2	Added
chr7	17759501	17760000	4.25E-05	0.033896333	21.47063723	-59962	+	LOC120093911	Added
chr7	43763001	43763500	2.01E-05	0.0278792	-14.04518681	16101	+	LOC120093582	Lost
chr7	69370001	69370500	1.32E-07	0.000902072	9.535160609	684	-	LOC103692890	Unchanged
chr7	78337501	78338000	6.62E-05	0.049710478	-19.26514003	NA	NA	Intergenic	Lost
chr7	133490501	133491000	3.75E-06	0.006914233	10.60452981	3157	-	Sp7	Added
chr7	133824501	133825000	8.16E-06	0.017586584	16.97162874	NA	NA	Intergenic	Lost
chr8	31126501	31127000	4.28E-05	0.040760403	16.69832827	-5929	-	LOC102552230	Lost
chr8	48865501	48866000	8.77E-08	0.000746108	14.21913405	NA	NA	Intergenic	Unchanged
chr8	55139001	55139500	1.14E-06	0.003123456	11.15420031	638	+	Crabp1	Added
chr8	79868501	79869000	1.75E-05	0.026261535	6.111111111	NA	NA	Intergenic	Lost
chr8	84643501	84644000	5.06E-06	0.014203532	-6.656587869	7604	-	LOC108351754	Lost
chr8	89596501	89597000	1.03E-05	0.014755439	8.362181757	NA	NA	Intergenic	Added
chr8	103362501	103363000	3.46E-05	0.035968682	11.49839966	NA	NA	Intergenic	Lost
chr8	108263501	108264000	1.85E-05	0.026879393	8.887693906	2534	+	Ifrd2	Unchanged
chr8	115475501	115476000	9.26E-08	0.000746108	-16.53144016	NA	NA	Intergenic	Unchanged
chr8	115931001	115931500	2.32E-05	0.030159599	9.075424183	NA	NA	Intergenic	Lost
chr8	119082501	119083000	2.37E-05	0.030487345	7.09382151	2696	+	Acaa1a	Lost
chr9	107836001	107836500	4.04E-05	0.033147996	18.40387663	104136	-	Arhgap28	Added
chr9	111021001	111021500	2.12E-05	0.028473183	-6.839150041	-12494	+	LOC120094779	Unchanged
chr10	18588001	18588500	6.72E-05	0.043990152	-14.26190476	334	-	Kcnip1	Added
chr10	34023001	34023500	3.85E-05	0.037086252	-10.85364287	-1624	-	Cnot6	Lost
chr10	49128501	49129000	7.53E-06	0.017312206	-12.34764223	34477	+	Hs3st3a1	Lost
chr10	68241001	68241500	1.58E-06	0.003688355	8.972286013	0	+	LOC689039	Added
chr10	81573501	81574000	8.00E-05	0.048167254	8.204307435	-34620	-	LOC120095286	Added
chr10	91904501	91905000	1.17E-09	2.60E-05	15.57578416	NA	NA	Intergenic	Unchanged
chr10	102444501	102445000	3.34E-05	0.035691441	6.425356678	0	+	Septin9	Unchanged
chr10	103157001	103157500	3.26E-07	0.001802611	9.6560869	NA	NA	Intergenic	Unchanged
chr11	26234501	26235000	2.67E-05	0.025377968	8.683092608	NA	NA	Intergenic	Added
chr11	31157501	31158000	3.77E-05	0.037054439	7.534722222	13531	-	Atp5po	Lost
chr11	35537501	35538000	3.40E-05	0.035818657	14.86312399	NA	NA	Intergenic	Lost
chr11	39984501	39985000	3.16E-05	0.028845649	-8.46111687	192463	+	Epha6	Added
chr11	63794501	63795000	5.52E-06	0.014378256	-7.380191164	0	+	Fbxo40	Unchanged
chr12	7321501	7322000	7.10E-05	0.044558336	11.62565524	24211	+	Flt1	Added
chr12	20831501	20832000	2.57E-05	0.031237884	7.566037686	-35827	-	Hspb1	Lost
chr12	22202001	22202500	4.94E-05	0.036956382	-8.094972512	32412	+	Clip2	Added
chr12	29391501	29392000	3.08E-05	0.02839072	-8.244817744	45901	-	Tmem132c	Added
chr12	31254001	31254500	8.52E-06	0.017586584	13.4555047	NA	NA	Intergenic	Lost
chr12	37633001	37633500	1.98E-12	1.76E-07	-17.86248567	NA	NA	Intergenic	Unchanged
chr12	44738001	44738500	2.54E-06	0.004888101	7.740918072	NA	NA	Intergenic	Added
chr13	43651501	43652000	3.81E-05	0.037054439	14.79570492	12646	+	Mir135b	Lost
chr13	46775001	46775500	2.18E-06	0.004539221	10.10962716	840	-	LOC120096253	Added
chr13	82863501	82864000	2.64E-06	0.009120184	21.84021592	NA	NA	Intergenic	Unchanged
chr13	90662501	90663000	1.98E-06	0.007618632	-26.33399209	115077	+	Kif26b	Lost
chr14	5849501	5850000	7.62E-06	0.017312206	8.899374537	-9079	+	LOC120096562	Unchanged
chr14	32564001	32564500	4.19E-08	0.000463515	-16.41114983	60153	-	Kit	Unchanged
chr14	42931001	42931500	6.55E-05	0.049567177	15.68802905	-14833	+	LOC100363869	Unchanged
chr14	94966501	94967000	2.55E-09	3.76E-05	10.87848466	NA	NA	Intergenic	Added
chr14	104877001	104877500	4.85E-05	0.036695505	7.26956512	NA	NA	Intergenic	Added
chr15	2626001	2626500	5.01E-05	0.043057163	9.709197354	-3955	-	LOC108352871	Unchanged
chr15	4583001	4583500	3.60E-05	0.036381244	15.94038893	NA	NA	Intergenic	Unchanged
chr15	18669001	18669500	2.43E-07	0.001192365	8.217234262	1221	+	LOC120096945	Added
chr15	22137501	22138000	5.49E-05	0.039145433	5.828076356	NA	NA	Intergenic	Added
chr15	81390501	81391000	4.58E-05	0.035562098	-5.999505328	NA	NA	Intergenic	Added
chr15	97785501	97786000	2.99E-05	0.034800712	-13.41593884	NA	NA	Intergenic	Lost
chr16	6755001	6755500	3.09E-05	0.034940338	25.44006414	12930	+	LOC120097489	Unchanged
chr16	9920501	9921000	6.91E-08	0.000436364	11.15609034	-394	-	Ldb3	Added
chr16	18341001	18341500	5.46E-05	0.043649523	-6.891102047	21207	+	Colgalt1	Lost
chr16	74579501	74580000	3.31E-06	0.009778184	16.41552544	7963	-	Myom2	Unchanged
chr16	76046501	76047000	3.55E-05	0.030178182	-14.18552277	1013	+	Gas6	Added
chr17	5258501	5259000	1.46E-06	0.003499635	9.140540287	NA	NA	Intergenic	Added
chr17	7138001	7138500	8.27E-05	0.049415788	5.553864803	33239	-	LOC120097735	Added
chr17	26722001	26722500	1.28E-08	0.00016177	9.496874839	-6	+	LOC102546383	Unchanged
chr17	30572501	30573000	5.57E-06	0.00992095	11.85736819	27649	+	Slc22a23	Added
chr17	35526501	35527000	1.05E-05	0.01905093	-10.55962586	NA	NA	Intergenic	Lost
chr18	26142501	26143000	5.61E-06	0.00992095	12.31624733	4813	+	Wnt8a	Added
chr18	26598501	26599000	5.54E-05	0.043649523	22.47478085	NA	NA	Intergenic	Lost
chr18	66473001	66473500	4.69E-08	0.000376838	10.1805611	NA	NA	Intergenic	Added
chr18	73830501	73831000	9.87E-06	0.018597409	10.09962955	NA	NA	Intergenic	Lost
chr18	74966501	74967000	5.78E-05	0.044925568	-10.43055773	12533	+	LOC120098146	Lost
chr19	28544001	28544500	6.96E-05	0.044484352	9.455052827	7324	+	Smad1	Added
chr19	45308001	45308500	1.64E-07	0.001036957	5.47055252	2581	+	LOC120098619	Unchanged
chr19	49629001	49629500	1.37E-05	0.01777656	6.120771592	-9767	-	LOC687560	Added
chr20	2935501	2936000	5.30E-05	0.038401147	6.862639532	NA	NA	Intergenic	Added
chr20	5294501	5295000	5.56E-05	0.043649523	-8.374641875	-756	-	Lemd2	Lost
chr20	8983001	8983500	3.25E-05	0.035494777	9.688074538	10999	+	Glp1r	Lost
chr20	13540501	13541000	2.19E-05	0.02897757	-12.70402216	-21104	-	Bcr	Lost
chr20	46068501	46069000	2.48E-05	0.024131999	5.299730458	-443	-	Nr2e1	Added
chrX	38366001	38366500	1.84E-05	0.026879393	6.594528379	NA	NA	Intergenic	Lost
chrX	66181001	66181500	1.92E-05	0.02743397	-5.075949522	15026	-	Tex11	Unchanged
chrX	66432001	66432500	4.44E-05	0.041377989	9.326595176	2527	+	Nlgn3	Lost
chrY	2640001	2640500	5.39E-05	0.043649523	5.469922803	NA	NA	Intergenic	Lost
