## Supplementary Table S3 for "Postnatal maternal care normalizes the hypothalamic DNA methylome following prenatal bisphenol exposure"

chr	start	end	pvalue	qvalue	meth.diff	dist.to.feature	feature.strand	feature.name	With LG Covariate
chr1	6396501	6397000	1.41E-05	0.034805139	-9.302617367	NA	NA	Intergenic	Lost
chr1	85677001	85677500	8.73E-07	0.006636657	-14.24467421	1513	-	Hcst	Unchanged
chr1	94854501	94855000	2.92E-05	0.028828508	-5.952615344	4852	-	C1h19orf81	Added
chr1	96587001	96587500	1.55E-05	0.034805139	-21.51515152	NA	NA	Intergenic	Lost
chr2	16795501	16796000	3.34E-05	0.04862045	-6.359581572	NA	NA	Intergenic	Lost
chr2	43353501	43354000	1.08E-05	0.01756493	-30.17630401	59502	-	LOC120100704	Added
chr2	233441001	233441500	3.48E-06	0.01699055	-5.901899652	NA	NA	Intergenic	Unchanged
chr2	235867001	235867500	1.58E-05	0.034805139	16.59863946	101215	+	Ttll7	Unchanged
chr3	9029501	9030000	3.29E-05	0.030468992	-5.778469237	896	-	Lhx3	Added
chr3	16784001	16784500	2.53E-05	0.027486921	-13.45421245	NA	NA	Intergenic	Added
chr3	22312001	22312500	3.47E-05	0.031551891	-16.37506712	-1453	+	Nek6	Added
chr3	140419501	140420000	1.70E-06	0.010568496	-17.7831989	-389	+	Angpt4	Unchanged
chr3	153230501	153231000	3.85E-05	0.033680576	-13.11472531	2740	+	Pigt	Added
chr3	159101001	159101500	6.25E-05	0.041415141	-16.73717195	1792	+	LOC120101803	Added
chr3	163084001	163084500	1.21E-05	0.034421736	-19.96216358	-101	-	LOC102548488	Unchanged
chr3	167349001	167349500	2.24E-05	0.026393726	-14.9833588	2566	+	Rps21	Added
chr4	31214001	31214500	2.59E-05	0.027564926	-8.364380543	2223	-	Samd9l-ps2	Added
chr4	70439501	70440000	5.93E-05	0.040014504	14.03023206	NA	NA	Intergenic	Added
chr4	119838001	119838500	7.68E-06	0.026290922	-16.17951528	NA	NA	Intergenic	Unchanged
chr4	129573501	129574000	3.79E-05	0.033565104	13.67376402	78820	-	Tafa4	Added
chr5	104132501	104133000	3.40E-05	0.04862045	-13.92500471	NA	NA	Intergenic	Lost
chr5	142163501	142164000	1.52E-05	0.034805139	-11.12608087	NA	NA	Intergenic	Unchanged
chr5	158591001	158591500	1.99E-05	0.040227279	-8.464749536	799	-	Fbxo44	Unchanged
chr6	9110501	9111000	1.60E-06	0.010568496	14.61879669	NA	NA	Intergenic	Unchanged
chr6	10845501	10846000	1.51E-06	0.005156033	-8.967796413	0	+	Haao	Added
chr6	11167501	11168000	7.29E-07	0.006234851	-19.23699612	NA	NA	Intergenic	Unchanged
chr7	18735501	18736000	1.20E-05	0.034421736	5.508385901	NA	NA	Intergenic	Unchanged
chr7	110781001	110781500	2.16E-05	0.041014802	-41.00204499	8252	+	LOC120093688	Unchanged
chr7	113738001	113738500	2.42E-05	0.027486921	-11.95652174	24	-	Tnfrsf13c	Added
chr7	127859001	127859500	5.88E-05	0.040014504	-17.26691419	3937	-	Slc38a2	Added
chr7	131433001	131433500	5.52E-05	0.03921786	-11.26142044	0	+	Tmprss12	Added
chr8	21394001	21394500	6.22E-05	0.041415141	15.54982818	-71003	+	LOC120094093	Added
chr8	44845501	44846000	4.34E-05	0.034385295	-10.47988945	-64	-	Cxcr5	Added
chr8	118312501	118313000	2.31E-07	0.002260332	-15.97460317	351	+	Itga9	Unchanged
chr9	951501	952000	2.70E-06	0.014638817	-6.144423047	-1729	-	Lrg1	Unchanged
chr9	17331001	17331500	4.41E-05	0.03444384	-17.30921783	12476	-	LOC108351896	Added
chr9	76942001	76942500	4.32E-06	0.018473095	-12.07860346	471	+	Asic4	Lost
chr9	91052501	91053000	1.41E-05	0.034805139	-16.98774932	NA	NA	Intergenic	Unchanged
chr10	54568001	54568500	2.91E-05	0.028828508	-14.49419223	1120	+	Plscr3	Added
chr10	87100501	87101000	1.93E-05	0.024783371	-11.26328257	2173	+	Nags	Added
chr10	87599501	87600000	2.87E-05	0.028828508	-13.05889815	NA	NA	Intergenic	Added
chr10	87735501	87736000	4.05E-06	0.018469965	-8.226673316	1315	+	Adam11	Unchanged
chr10	90945001	90945500	2.00E-05	0.040227279	-11.44479326	-3740	+	Kcnh6	Unchanged
chr10	91621001	91621500	1.40E-05	0.034805139	-14.41647917	30617	-	Pecam1	Unchanged
chr10	98445501	98446000	5.05E-05	0.037026205	-12.41725369	12243	-	Slc39a11	Added
chr10	104410501	104411000	1.25E-06	0.004726629	-12.69186699	-27150	-	LOC102551272	Added
chr11	78932001	78932500	1.68E-05	0.035840636	-10.41200179	57601	+	Igf2bp2	Unchanged
chr11	86235501	86236000	1.54E-09	3.50E-05	-24.53978412	NA	NA	Intergenic	Unchanged
chr12	28058001	28058500	4.98E-06	0.013066169	-14.57439296	NA	NA	Intergenic	Added
chr12	28340001	28340500	5.64E-05	0.03922355	13.11485304	30762	+	LOC120095943	Added
chr12	41722001	41722500	5.36E-05	0.038464177	-15.18018018	48	-	Oasl2	Added
chr12	42265001	42265500	7.33E-05	0.047143667	-7.301270331	34604	-	Myo1h	Added
chr12	44317001	44317500	9.39E-06	0.016897227	-8.555732766	NA	NA	Intergenic	Added
chr13	583001	583500	7.73E-05	0.048821782	11.48506294	NA	NA	Intergenic	Added
chr13	81783001	81783500	4.33E-05	0.034385295	-11.04578424	NA	NA	Intergenic	Added
chr14	3611001	3611500	5.22E-05	0.037881017	-10.86973763	NA	NA	Intergenic	Added
chr14	9068501	9069000	3.29E-05	0.04862045	-11.1063447	15902	+	Plac8	Unchanged
chr14	10354501	10355000	1.43E-06	0.005147306	20.31617121	8793	+	Rasgef1b	Added
chr14	15793501	15794000	2.93E-05	0.04862045	-11.63324308	-3435	+	Ppef2	Unchanged
chr14	31151001	31151500	1.63E-05	0.023154801	-6.087224909	62	-	Spmap2l	Added
chr14	72963501	72964000	5.68E-06	0.01353774	-5.048770972	2333	+	Msx1	Added
chr15	3908501	3909000	5.00E-05	0.037026205	-13.78807531	-9621	+	Mrps16	Added
chr15	28412001	28412500	3.20E-05	0.030337099	-18.36783535	-124	+	Cmtm5	Added
chr16	80198001	80198500	3.96E-05	0.033680576	-8.934138511	-411486	-	LOC120097419	Added
chr17	9695501	9696000	9.30E-08	0.001060797	-19.93540407	NA	NA	Intergenic	Unchanged
chr17	10815001	10815500	3.22E-06	0.009538059	-13.19935247	NA	NA	Intergenic	Added
chr17	13646501	13647000	7.64E-06	0.026290922	7.011423689	NA	NA	Intergenic	Unchanged
chr17	75079501	75080000	3.41E-05	0.04862045	13.12010057	45247	-	Fam171a1	Unchanged
chr18	43246501	43247000	9.08E-06	0.016897227	-15.84997475	-9748	+	Tnfaip8	Added
chr18	48730501	48731000	6.61E-05	0.042929115	-9.628127113	NA	NA	Intergenic	Added
chr18	75043501	75044000	8.95E-06	0.027833667	-15.04392073	NA	NA	Intergenic	Unchanged
chr19	18781001	18781500	4.44E-05	0.03444384	-15.72866906	1085	-	Adcy7	Added
chr19	23286501	23287000	2.55E-09	3.48E-05	-7.22390759	18	-	Syce2	Added
chr19	33455501	33456000	4.64E-05	0.035190658	-10.48095287	1593	+	LOC120098617	Added
chr19	37397501	37398000	2.27E-11	1.55E-06	-16.83767334	NA	NA	Intergenic	Added
chr19	49245501	49246000	6.55E-05	0.042929115	-33.85706228	NA	NA	Intergenic	Added
chr19	49560001	49560500	3.27E-05	0.04862045	-16.25214371	NA	NA	Intergenic	Lost
chr19	49740501	49741000	2.78E-06	0.014638817	-20.78474027	NA	NA	Intergenic	Unchanged
chr20	2498501	2499000	3.03E-09	5.18E-05	-23.13371132	NA	NA	Intergenic	Unchanged
chr20	2499001	2499500	1.51E-05	0.034805139	-14.06635917	NA	NA	Intergenic	Unchanged
chr20	3044001	3044500	9.33E-06	0.016897227	-7.139600537	0	+	Ddr1	Added
chr20	6930001	6930500	2.12E-08	0.000160371	-8.64518056	1206	-	LOC120098863	Added
chr20	7565501	7566000	3.04E-05	0.04862045	-11.8022373	NA	NA	Intergenic	Unchanged
chr20	18471001	18471500	2.19E-10	7.50E-06	-18.82282808	2261	+	LOC108349054	Unchanged
chr20	43594001	43594500	3.10E-05	0.04862045	-25.70699077	NA	NA	Intergenic	Lost
