## Supplementary Table S4 for "Postnatal maternal care normalizes the hypothalamic DNA methylome following prenatal bisphenol exposure"

chr	start	end	pvalue	qvalue	meth.diff	dist.to.feature	feature.strand	feature.name	With LG Covariate
chr1	3168001	3168500	6.34E-06	0.018447547	11.80933524	-8148	-	Sash1	Unchanged
chr1	3913501	3914000	3.56E-06	0.013956769	15.36293164	NA	NA	Intergenic	Unchanged
chr1	27987001	27987500	2.54E-06	0.011724538	8.329828841	NA	NA	Intergenic	Unchanged
chr1	38414501	38415000	1.05E-06	0.007465766	-12.38358691	NA	NA	Intergenic	Unchanged
chr1	68684001	68684500	8.54E-06	0.020313835	10.83367333	NA	NA	Intergenic	Unchanged
chr1	69008001	69008500	1.92E-05	0.033899464	7.169002493	5566	+	Shisha7	Unchanged
chr1	106623001	106623500	5.42E-06	0.0163806	14.81051704	NA	NA	Intergenic	Unchanged
chr1	254763001	254763500	1.67E-05	0.033801261	-21.50762949	NA	NA	Intergenic	Lost
chr2	591501	592000	6.51E-05	0.048954384	10.7978356	NA	NA	Intergenic	Added
chr2	16795501	16796000	6.29E-05	0.048739596	-5.225863186	NA	NA	Intergenic	Added
chr2	25866501	25867000	3.61E-05	0.034891863	10.49313375	NA	NA	Intergenic	Added
chr2	134381501	134382000	3.53E-05	0.03467106	-5.435175274	NA	NA	Intergenic	Added
chr2	222751001	222751500	1.75E-05	0.033848002	10.89501693	NA	NA	Intergenic	Unchanged
chr2	227977001	227977500	1.90E-05	0.02348379	-5.641267305	-81572	+	LOC120101136	Added
chr2	235573001	235573500	4.63E-05	0.04210359	10.84133077	NA	NA	Intergenic	Added
chr3	52881501	52882000	5.05E-07	0.002374684	15.74314901	NA	NA	Intergenic	Added
chr3	62425501	62426000	5.80E-05	0.047498622	7.452524844	21370	-	Zfp385b	Added
chr3	113847501	113848000	4.04E-06	0.014420379	-16.39194139	17335	-	Hdc	Unchanged
chr3	161414001	161414500	3.97E-05	0.037372287	-6.846978558	NA	NA	Intergenic	Added
chr4	1789501	1790000	6.20E-05	0.048739596	5.681067247	NA	NA	Intergenic	Added
chr4	1790001	1790500	1.50E-09	1.71E-05	8.280942095	NA	NA	Intergenic	Added
chr4	58602501	58603000	5.16E-07	0.002374684	-28.42626368	7140	+	Smkr1	Added
chr4	78882001	78882500	1.06E-05	0.024516333	-7.252856485	709	+	Npy	Unchanged
chr4	83825001	83825500	1.15E-05	0.025812754	-21.27272727	17424	+	Mturn	Unchanged
chr4	122562001	122562500	2.92E-05	0.043291595	10.0919011	NA	NA	Intergenic	Unchanged
chr5	131115501	131116000	6.88E-11	1.55E-06	-14.46030716	35743	-	Dmap1	Added
chr5	137789001	137789500	1.81E-05	0.033848002	15.78657324	13270	+	LOC108351031	Unchanged
chr5	145313501	145314000	2.36E-06	0.011573041	13.0910128	NA	NA	Intergenic	Unchanged
chr5	152179001	152179500	3.37E-05	0.047204744	14.49097164	NA	NA	Intergenic	Unchanged
chr5	154732001	154732500	2.01E-12	7.85E-08	-14.61538462	46410	-	Kazn	Added
chr5	163642001	163642500	3.50E-05	0.03467106	-9.979138488	NA	NA	Intergenic	Added
chr6	77218501	77219000	4.54E-06	0.014858984	9.033689315	NA	NA	Intergenic	Lost
chr6	118446001	118446500	2.08E-05	0.024232619	-17.65109147	NA	NA	Intergenic	Added
chr7	8527001	8527500	4.36E-06	0.014858984	5.568080091	4796	-	Dapk3	Unchanged
chr7	8876501	8877000	7.03E-06	0.012576419	10.67390602	7478	+	Lingo3	Added
chr7	10030001	10030500	3.02E-05	0.031918173	5.169544441	5265	-	Tpgs1	Added
chr7	59092001	59092500	2.78E-05	0.042027264	14.69375402	51637	+	Tafa2	Lost
chr7	62994001	62994500	9.57E-09	0.00015029	22.30779104	4251	+	B4galnt1	Unchanged
chr7	110781001	110781500	6.50E-08	0.000728752	-27.43615352	8252	+	LOC120093688	Unchanged
chr7	125551501	125552000	4.18E-07	0.003282353	9.313567563	NA	NA	Intergenic	Unchanged
chr8	46383001	46383500	1.13E-05	0.018460879	-13.90795251	47607	+	LOC120094333	Added
chr8	55830501	55831000	6.78E-06	0.012576419	7.914448643	NA	NA	Intergenic	Added
chr8	89596501	89597000	2.37E-05	0.039565668	8.70796486	NA	NA	Intergenic	Unchanged
chr8	107545001	107545500	1.93E-05	0.033899464	10.13605442	2696	-	Rbm15b	Unchanged
chr8	108813001	108813500	2.57E-05	0.028726065	10.0348046	-30099	-	Apeh	Added
chr9	12326501	12327000	1.23E-05	0.019239275	-19.515207	NA	NA	Intergenic	Added
chr9	76854001	76854500	5.00E-06	0.015714375	10.27006752	3024	+	Des	Unchanged
chr10	73543501	73544000	7.22E-06	0.018680743	-18.71450697	NA	NA	Intergenic	Unchanged
chr10	80804001	80804500	2.60E-06	0.007264155	12.24747475	22756	+	Gngt2	Added
chr10	82561001	82561500	5.35E-05	0.045512264	-10.70697107	7207	-	Srcin1	Added
chr11	56642001	56642500	6.26E-05	0.048739596	9.043128009	6921	+	Gramd1c	Added
chr11	72338001	72338500	1.94E-05	0.033899464	-7.764529487	39056	+	Fgf12	Lost
chr12	1527501	1528000	4.46E-09	0.000116831	24.02417866	0	+	Saxo5	Unchanged
chr12	15230501	15231000	4.91E-05	0.043286064	8.173223633	-7823	-	Gper1	Added
chr12	27001501	27002000	1.56E-07	0.001018215	18.52521813	-26067	+	Zfp11	Added
chr12	33298001	33298500	1.34E-05	0.020095444	-20.96353614	-29289	+	LOC120095968	Added
chr12	43117001	43117500	1.88E-08	0.000245346	30.20334928	23616	-	Wscd2	Unchanged
chr12	45094501	45095000	1.71E-06	0.009517032	10.32732248	8233	-	LOC102552958	Unchanged
chr13	3141001	3141500	3.35E-06	0.013956769	7.654605624	NA	NA	Intergenic	Unchanged
chr13	22731501	22732000	2.49E-05	0.040053641	26.69574304	-227	+	LOC120096229	Unchanged
chr13	40035501	40036000	6.49E-05	0.048954384	7.798057228	3573	+	LOC120096242	Added
chr13	44770001	44770500	6.98E-06	0.018680743	9.153935616	-4323	+	Kiss1	Unchanged
chr13	45502001	45502500	3.21E-05	0.046354087	12.60617728	8486	+	Fmod	Unchanged
chr13	90662501	90663000	2.50E-05	0.040053641	-20.23129849	115077	+	Kif26b	Unchanged
chr15	28966001	28966500	2.57E-05	0.040381175	15.71739336	-44	+	Dhrs4	Lost
chr16	4306001	4306500	1.94E-05	0.02348379	-6.283461655	79498	+	LOC103693891	Added
chr16	6608001	6608500	1.82E-06	0.009517032	7.617531859	-10288	-	Sh3bp5	Unchanged
chr16	12824001	12824500	6.02E-05	0.048573835	8.403327247	1927	+	Lrit1	Added
chr16	18209501	18210000	2.24E-05	0.025813595	-11.87384619	-192	-	Ccdc194	Added
chr16	45778001	45778500	1.59E-07	0.001389148	19.98186692	21271	-	Acsl1	Unchanged
chr16	74721501	74722000	4.02E-06	0.014420379	12.33805199	15819	-	Arhgef10	Unchanged
chr16	77209001	77209500	2.85E-05	0.030580762	-17.00749064	4893	-	LOC102553495	Added
chr17	5730001	5730500	3.42E-06	0.013956769	15.6166238	26842	+	LOC108353117	Unchanged
chr17	58494501	58495000	1.35E-06	0.008805648	10.99445865	104211	+	Ryr2	Unchanged
chr18	26180001	26180500	7.90E-06	0.019375832	6.759093098	238	-	Nme5	Unchanged
chr18	29313501	29314000	2.06E-05	0.035080604	8.32703483	NA	NA	Intergenic	Unchanged
chr18	29648001	29648500	1.30E-05	0.028377753	-13.09605344	802	+	Pcdhgc5	Unchanged
chr18	55922501	55923000	3.25E-05	0.046354087	5.045705219	-56215	+	LOC120098287	Lost
chr19	13646501	13647000	1.72E-05	0.022398288	10.12888227	NA	NA	Intergenic	Added
chr19	22753001	22753500	6.18E-09	0.000121209	6.724515449	-40394	-	Cesl1	Unchanged
chr19	31835501	31836000	6.43E-05	0.048954384	8.512707224	NA	NA	Intergenic	Added
chr19	45768001	45768500	7.38E-06	0.018680743	6.546481378	14427	+	Hsd17b2	Unchanged
chr20	23065001	23065500	1.28E-11	5.03E-07	16.23621839	NA	NA	Intergenic	Unchanged
chr20	35985501	35986000	2.80E-05	0.030580762	-7.227619709	4799	+	LOC102552402	Added
chr20	84034001	84034500	1.70E-06	0.009517032	16.76835683	NA	NA	Intergenic	Unchanged
chr20	96468501	96469000	9.88E-06	0.016448545	12.17905046	NA	NA	Intergenic	Added
chr20	116678001	116678500	1.37E-08	0.00011941	18.13709518	NA	NA	Intergenic	Added
chrX	16718001	16718500	1.11E-07	0.001091952	9.935660145	NA	NA	Intergenic	Unchanged
