## Supplementary Table S5 for "Postnatal maternal care normalizes the hypothalamic DNA methylome following prenatal bisphenol exposure"

chr	start	end	pvalue	qvalue	meth.diff	dist.to.feature	feature.strand	feature.name	With LG Covariate
chr1	235487001	235487500	3.01E-05	0.031306529	11.53223456	NA	NA	Intergenic	Added
chr1	254121001	254121500	6.85E-06	0.011523514	-12.18113531	21612	-	Gpam	Added
chr2	50366001	50366500	2.03E-08	0.000227702	6.329173892	NA	NA	Intergenic	Lost
chr2	70067501	70068000	2.97E-06	0.007161332	-19.61648307	NA	NA	Intergenic	Unchanged
chr2	72572001	72572500	2.08E-05	0.030964811	7.838306926	NA	NA	Intergenic	Lost
chr2	76499501	76500000	1.98E-06	0.005739314	8.180823915	NA	NA	Intergenic	Lost
chr2	79747001	79747500	1.16E-05	0.021090919	-11.29534989	NA	NA	Intergenic	Unchanged
chr2	102697001	102697500	8.23E-07	0.0024355	5.697220766	NA	NA	Intergenic	Added
chr2	118415001	118415500	1.37E-06	0.003396411	-5.319494127	NA	NA	Intergenic	Added
chr3	1380001	1380500	1.66E-06	0.005427668	-38.29105664	NA	NA	Intergenic	Lost
chr3	10908001	10908500	3.28E-05	0.032691647	7.087679229	NA	NA	Intergenic	Added
chr3	13774001	13774500	1.01E-08	0.00014208	11.48845053	NA	NA	Intergenic	Unchanged
chr3	18870501	18871000	4.86E-05	0.042429074	7.889639763	4079	-	LOC120101532	Added
chr3	25633501	25634000	2.78E-05	0.030544848	7.629041678	1078423	+	Rpl10l3	Added
chr3	25992501	25993000	5.06E-05	0.042972153	-5.453484675	722038	-	Lrp1b	Added
chr3	62366001	62366500	2.42E-05	0.034016348	-10.60036918	80870	-	Zfp385b	Unchanged
chr3	166376501	166377000	2.14E-08	0.000227702	-15.04170952	NA	NA	Intergenic	Unchanged
chr4	10247001	10247500	2.65E-07	0.001303236	8.301618634	1686	-	LOC120102471	Unchanged
chr4	63203501	63204000	2.99E-06	0.007161332	-10.5940108	883	-	LOC120102253	Lost
chr4	149907501	149908000	1.03E-06	0.004070382	10.04876059	1031	-	Rassf4	Unchanged
chr4	152483001	152483500	1.27E-05	0.022139134	9.777812423	16878	-	Lrtm2	Unchanged
chr4	158411501	158412000	5.63E-07	0.001964259	-8.013641997	51351	+	Vwf	Added
chr5	141305501	141306000	1.13E-06	0.003054313	-11.77266033	-2650	+	Ak2	Added
chr5	143341501	143342000	2.33E-09	3.78E-05	-8.163052912	NA	NA	Intergenic	Added
chr5	151210501	151211000	2.84E-05	0.036716475	6.990129722	11	+	Rnf186	Lost
chr5	160159001	160159500	2.35E-05	0.033539218	-6.854814852	NA	NA	Intergenic	Unchanged
chr5	162414001	162414500	3.23E-05	0.040240537	11.66163746	NA	NA	Intergenic	Unchanged
chr6	6662501	6663000	1.38E-07	0.000796084	-12.58694866	NA	NA	Intergenic	Unchanged
chr6	13562501	13563000	6.24E-07	0.002786991	-7.958586755	NA	NA	Intergenic	Unchanged
chr6	92118001	92118500	1.19E-05	0.021189668	-19.91741018	NA	NA	Intergenic	Lost
chr6	100702501	100703000	2.53E-05	0.029386435	6.271591395	897	+	Smoc1	Added
chr6	128741001	128741500	2.58E-05	0.034718001	8.272921682	0	+	Mir487b	Lost
chr7	8757001	8757500	3.86E-06	0.008619392	6.979163085	22534	-	Gadd45b	Unchanged
chr7	63108501	63109000	4.33E-06	0.007977112	6.645581488	4275	-	Mdb6	Added
chr8	56474001	56474500	2.31E-05	0.027205955	9.776360697	NA	NA	Intergenic	Added
chr8	70223501	70224000	7.58E-08	0.000350671	34.11237858	NA	NA	Intergenic	Added
chr8	99025501	99026000	8.84E-07	0.003779921	-8.738508513	285	+	Rbp1	Lost
chr9	802501	803000	3.18E-06	0.007452743	-8.271599011	824	+	Shd	Unchanged
chr9	1137001	1137500	3.18E-05	0.040064547	-16.73836699	962	+	Uhrf1	Lost
chr10	51299501	51300000	3.85E-05	0.044847612	-11.62869651	NA	NA	Intergenic	Lost
chr10	60892501	60893000	9.49E-07	0.003888966	8.286004057	NA	NA	Intergenic	Lost
chr10	66940001	66940500	3.92E-05	0.036919831	-8.640099723	0	+	LOC108352208	Added
chr10	101464501	101465000	1.55E-06	0.005427668	9.956005601	9688	-	Evpl	Lost
chr10	101632001	101632500	6.09E-05	0.047074592	5.862290827	7372	-	Rnf157	Added
chr11	34169501	34170000	2.64E-08	0.000236066	11.81061841	60995	+	LOC102550239	Unchanged
chr11	34986001	34986500	4.98E-05	0.042657944	-9.242068155	NA	NA	Intergenic	Added
chr12	24101501	24102000	5.32E-05	0.043825788	-6.502016129	NA	NA	Intergenic	Added
chr12	27921001	27921500	2.84E-13	1.40E-08	-8.47847351	48957	-	Piwil1	Unchanged
chr13	69210501	69211000	4.02E-05	0.046008072	15.64490697	NA	NA	Intergenic	Lost
chr14	8109001	8109500	2.29E-07	0.001183806	12.17672414	NA	NA	Intergenic	Unchanged
chr14	34165001	34165500	3.88E-05	0.044847612	-15.22045028	3264	+	LOC102554514	Lost
chr14	94703501	94704000	1.00E-05	0.018988981	19.06794982	NA	NA	Intergenic	Lost
chr15	18308001	18308500	1.88E-06	0.005739314	-16.05485004	0	+	LOC100361240	Lost
chr15	28085501	28086000	2.91E-05	0.030544848	-5.648036952	3290	-	LOC120097300	Added
chr15	94834501	94835000	1.62E-05	0.020704732	-5.52583554	265864	-	Dct	Added
chr16	47612001	47612500	2.21E-05	0.032024332	-7.558738735	NA	NA	Intergenic	Unchanged
chr16	68746501	68747000	1.62E-06	0.00386809	-8.246323413	NA	NA	Intergenic	Added
chr16	79522001	79522500	1.11E-06	0.004216436	12.82545805	3535	+	Lig4	Lost
chr17	6309501	6310000	2.23E-06	0.006262333	6.150851582	-9555	-	Kif27l1	Lost
chr17	6854001	6854500	3.84E-05	0.044847612	10.80007361	112490	+	Spock1	Lost
chr17	16701001	16701500	3.40E-09	4.15E-05	26.66896671	NA	NA	Intergenic	Added
chr17	66716501	66717000	1.67E-06	0.003876928	12.97513263	-28	-	LOC120097902	Added
chr19	45495001	45495500	2.87E-05	0.030544848	5.800493185	34840	+	Cmip	Added
chr19	49406001	49406500	8.85E-06	0.013705911	-15.87337836	NA	NA	Intergenic	Added
chr19	51459501	51460000	3.28E-05	0.032691647	5.086547221	2316	+	Tubb3	Added
chr20	1408001	1408500	4.43E-05	0.049498633	12.61613597	0	+	Vhll	Lost
chrX	6099001	6099500	1.73E-05	0.02740678	14.47870709	-694	-	Maoa	Lost
chrX	17143001	17143500	1.29E-05	0.022139134	14.10286067	NA	NA	Intergenic	Unchanged
chrX	43982001	43982500	4.89E-05	0.042429074	44.97087178	NA	NA	Intergenic	Added
chrX	106992501	106993000	7.77E-06	0.015923152	7.45692244	0	-	Chrdl1	Unchanged
chrX	151661501	151662000	2.06E-05	0.030964811	5.088661474	-198	-	Naa10	Lost
