## Supplementary Table S6 for "Postnatal maternal care normalizes the hypothalamic DNA methylome following prenatal bisphenol exposure"

chr	start	end	pvalue	qvalue	meth.diff	dist.to.feature	feature.strand	feature.name	With LG Covariate
chr1	94530001	94530500	9.34E-06	0.015822484	-9.673073143	11855	+	LOC120098457	Unchanged
chr1	151183501	151184000	1.45E-07	0.000718482	18.71058802	87390	-	LOC120100172	Unchanged
chr1	258706001	258706500	1.46E-06	0.00447409	-14.15182046	NA	NA	Intergenic	Unchanged
chr2	3316501	3317000	1.42E-05	0.021644421	-19.39394674	NA	NA	Intergenic	Unchanged
chr2	18218501	18219000	3.69E-05	0.03576929	7.079333871	NA	NA	Intergenic	Unchanged
chr2	22986001	22986500	3.89E-05	0.037200791	-5.198713622	-367	+	Acot12	Unchanged
chr2	56040501	56041000	3.46E-05	0.034871353	-16.31888711	NA	NA	Intergenic	Unchanged
chr2	61681501	61682000	5.86E-05	0.046960887	12.83333333	-31287	-	Pdzd2	Unchanged
chr2	137677001	137677500	7.50E-05	0.048372737	7.424217951	63286	-	Frem2	Lost
chr2	211259001	211259500	5.18E-05	0.040052602	-9.250786388	-90800	-	Myoz2	Lost
chr2	238318501	238319000	2.13E-05	0.027891141	-10.69364162	8142	-	Adgrl2	Unchanged
chr3	7895501	7896000	2.12E-05	0.022500588	-21.00990678	5594	+	Entpd8	Lost
chr3	62630001	62630500	7.48E-05	0.048372737	15.45878585	-2559	-	Zfp385b	Lost
chr4	70950501	70951000	4.77E-05	0.037947185	-10.70056704	NA	NA	Intergenic	Lost
chr4	127425501	127426000	3.28E-05	0.029296627	5.249089323	NA	NA	Intergenic	Lost
chr4	141658501	141659000	5.79E-06	0.012329383	-5.187332624	NA	NA	Intergenic	Unchanged
chr4	158123001	158123500	5.93E-05	0.043566176	-8.326178598	0	-	LOC120102550	Lost
chr4	167431501	167432000	3.15E-05	0.03307927	-8.936811376	NA	NA	Intergenic	Unchanged
chr5	6322001	6322500	1.02E-05	0.014784202	-21.96425424	41588	+	Slco5a1	Lost
chr5	36087001	36087500	7.35E-09	7.83E-05	-6.405041814	874	+	LOC102553820	Unchanged
chr5	146182501	146183000	2.94E-05	0.032060717	-23.04542757	NA	NA	Intergenic	Unchanged
chr5	154570001	154570500	3.50E-05	0.030928934	8.010150963	-47750	-	Kazn	Lost
chr5	154886501	154887000	2.27E-06	0.006266624	-14.07802724	12321	+	LOC120103135	Unchanged
chr6	20374501	20375000	1.50E-06	0.00447409	-7.898023915	50340	-	Ltbp1	Unchanged
chr6	44754001	44754500	1.06E-05	0.017113861	11.50048876	NA	NA	Intergenic	Unchanged
chr6	66492001	66492500	3.72E-05	0.032115453	-11.05069649	NA	NA	Intergenic	Lost
chr7	11160001	11160500	1.08E-06	0.003490287	-10.96191544	23524	-	Notch3	Unchanged
chr7	57876001	57876500	2.72E-05	0.030713996	8.218417097	NA	NA	Intergenic	Unchanged
chr8	19063501	19064000	5.47E-05	0.041402444	6.199404968	NA	NA	Intergenic	Lost
chr8	36775001	36775500	8.90E-08	0.00052314	-15.53206865	-2334	+	LOC108351675	Unchanged
chr8	40434501	40435000	8.41E-06	0.015290471	5.617826643	NA	NA	Intergenic	Unchanged
chr8	78242501	78243000	3.06E-09	3.81E-05	-8.335852964	-37777	-	Mlip	Unchanged
chr8	91933501	91934000	1.85E-05	0.02554607	-12.93368467	3768	+	Zic4	Unchanged
chr8	108597501	108598000	4.81E-05	0.037947185	-10.18346979	0	+	Mst1r	Lost
chr8	118125001	118125500	5.59E-05	0.041745522	8.366914582	NA	NA	Intergenic	Lost
chr9	13174501	13175000	1.26E-05	0.016076804	-10.59015599	17191	+	Mdfi	Lost
chr9	106165501	106166000	1.27E-05	0.019844594	17.51120881	NA	NA	Intergenic	Unchanged
chr10	15603001	15603500	1.65E-05	0.024108002	19.39646018	36420	-	LOC120095056	Unchanged
chr10	73241001	73241500	1.34E-09	1.99E-05	-7.874015748	53823	-	Msi2	Unchanged
chr10	82405501	82406000	4.03E-05	0.037203996	-13.70179547	NA	NA	Intergenic	Unchanged
chr10	91621001	91621500	9.80E-06	0.016235069	20.20571808	30617	-	Pecam1	Added
chr10	101459501	101460000	6.96E-05	0.048290996	5.207079308	14688	-	Evpl	Lost
chr12	37734001	37734500	2.30E-05	0.028145372	7.347619497	NA	NA	Intergenic	Unchanged
chr12	42470501	42471000	1.49E-05	0.022254002	-13.50332319	-2698	-	Acacb	Unchanged
chr12	42991001	42991500	8.77E-08	0.00052314	-8.40840081	0	-	LOC120096011	Unchanged
chr13	82897501	82898000	3.01E-05	0.032060717	-12.15997257	28070	+	Olfml2b	Unchanged
chr13	94510501	94511000	9.12E-08	0.00052314	17.70186335	54601	+	Susd4	Unchanged
chr13	101817001	101817500	9.02E-06	0.015638765	-21.93732194	2963	+	LOC102549163	Unchanged
chr14	2467001	2467500	7.12E-11	3.42E-06	-28.49722615	NA	NA	Intergenic	Unchanged
chr14	8984501	8985000	1.55E-08	0.000128166	-6.973106182	138	+	LOC100363472	Unchanged
chr14	72490001	72490500	7.08E-05	0.048351464	12.96167674	275	-	Drd5	Lost
chr14	86439501	86440000	3.41E-07	0.001339193	-15.81346424	12211	-	Ddc	Unchanged
chr15	38021001	38021500	7.10E-05	0.048351464	11.91362387	58311	+	Mir598	Lost
chr15	39295001	39295500	2.95E-05	0.027008985	8.375919473	-17697	-	LOC120097103	Lost
chr15	43060501	43061000	1.92E-05	0.025998092	-9.01633134	NA	NA	Intergenic	Unchanged
chr15	81990001	81990500	5.38E-05	0.041115924	-18.21682464	NA	NA	Intergenic	Lost
chr16	17963001	17963500	7.28E-05	0.048372737	8.6865444	17555	+	Myo9b	Lost
chr16	18219001	18219500	9.00E-10	1.68E-05	7.375167527	1480	-	Bst2	Unchanged
chr16	51255001	51255500	3.10E-07	0.001285603	-22.04521284	951	-	LOC103693968	Unchanged
chr16	56132001	56132500	3.43E-05	0.034871353	-8.018249709	7464	-	Prag1	Added
chr16	65536501	65537000	2.21E-05	0.02799078	14.29334364	NA	NA	Intergenic	Unchanged
chr16	77529501	77530000	5.47E-06	0.011988314	-10.28868818	NA	NA	Intergenic	Unchanged
chr17	433501	434000	3.47E-06	0.008341291	-7.152982498	55099	-	S100a11l1	Unchanged
chr17	8581501	8582000	2.04E-05	0.027188824	15.41241958	21095	-	LOC120097948	Unchanged
chr17	11501501	11502000	1.41E-07	0.000718482	21.31047639	NA	NA	Intergenic	Unchanged
chr17	16393001	16393500	4.75E-05	0.040718987	-11.85758514	NA	NA	Intergenic	Added
chr18	30214001	30214500	1.04E-06	0.003490287	-5.37525355	NA	NA	Intergenic	Unchanged
chr18	78201501	78202000	7.65E-10	1.68E-05	-35.02819957	0	-	LOC100359752	Unchanged
chr18	78202001	78202500	2.94E-05	0.027008985	-15.86273246	0	-	C18h18orf63	Lost
chr19	23253001	23253500	6.53E-05	0.045952308	-7.724642401	271	-	Klf1	Lost
chr19	38861501	38862000	7.32E-05	0.048372737	-7.589855866	3451	-	Fcsk	Lost
chr19	47517001	47517500	2.59E-05	0.02566879	-18.40463458	15652	+	Necab2	Lost
chr20	5243501	5244000	8.97E-06	0.015638765	-17.569404	1440	-	Ip6k3	Unchanged
chr20	12630001	12630500	6.03E-05	0.043775581	7.697109682	11432	-	Zfp280b	Lost
