## Supplementary Table S7 for "Postnatal maternal care normalizes the hypothalamic DNA methylome following prenatal bisphenol exposure"

chr	start	end	pvalue	qvalue	meth.diff	dist.to.feature	feature.strand	feature.name	With LG Covariate
chr1	17634001	17634500	2.24E-05	0.031879016	10.62091503	NA	NA	Intergenic	Unchanged
chr1	82626001	82626500	1.64E-05	0.019507728	-11.50665228	1633	-	Ltbp4	Added
chr1	99094501	99095000	1.18E-05	0.020777148	9.128247427	121711	+	LOC120097195	Unchanged
chr1	146812501	146813000	2.94E-05	0.02881538	13.10160428	8849	+	Rab30	Added
chr1	184845001	184845500	1.55E-05	0.025201824	-12.86981689	1174	-	Fgfr2	Unchanged
chr1	207106501	207107000	7.57E-06	0.015480011	9.652826648	NA	NA	Intergenic	Unchanged
chr1	254628001	254628500	3.73E-06	0.010257617	-16.35223881	5832	-	LOC102554304	Unchanged
chr1	256333501	256334000	1.10E-09	3.13E-05	-15.93860035	-29187	-	Ablim1	Unchanged
chr2	954001	954500	3.36E-06	0.010099579	-15.98967189	-83	+	LOC120103136	Unchanged
chr2	27030001	27030500	2.44E-05	0.033034036	5.572843071	-40895	-	Iqgap2	Unchanged
chr2	52532501	52533000	5.36E-06	0.009502004	16.18546567	0	-	Ccdc152	Added
chr2	84877001	84877500	6.26E-07	0.003447311	-7.337959997	NA	NA	Intergenic	Unchanged
chr2	192995501	192996000	1.80E-05	0.020540896	6.020508947	-56981	-	LOC120100907	Added
chr3	44267001	44267500	2.19E-05	0.031723408	12.54703086	103349	-	Wdsub1	Unchanged
chr3	93371001	93371500	5.86E-06	0.014228916	5.275286944	NA	NA	Intergenic	Unchanged
chr3	133276001	133276500	1.37E-06	0.0039873	-8.267716535	29280	+	Rin2	Added
chr3	166445501	166446000	6.01E-06	0.010447998	-6.981477531	NA	NA	Intergenic	Added
chr4	495501	496000	3.56E-05	0.039953833	-10.02673481	-537	-	LOC120102591	Lost
chr4	10247001	10247500	3.41E-08	0.000323383	16.53182917	1686	-	LOC120102471	Unchanged
chr4	51763001	51763500	7.43E-06	0.015480011	-5.413187709	2309	-	Fezf1	Unchanged
chr4	63687501	63688000	1.37E-06	0.005942614	-13.94277801	NA	NA	Intergenic	Unchanged
chr4	81889501	81890000	7.59E-06	0.015480011	-19.28203067	66941	+	Tax1bp1	Unchanged
chr4	83610001	83610500	2.44E-05	0.026280261	-9.426646326	59535	+	Wipf3	Added
chr4	115820501	115821000	1.93E-05	0.029337118	-8.647526915	1660	-	Mthfd2	Unchanged
chr4	118729501	118730000	1.68E-06	0.006759786	-9.368525009	NA	NA	Intergenic	Unchanged
chr4	124273001	124273500	4.14E-09	8.82E-05	7.909060737	37119	-	Grip2	Unchanged
chr5	36087001	36087500	4.67E-05	0.046368368	-6.302764978	874	+	LOC102553820	Lost
chr5	131078001	131078500	4.34E-05	0.045147403	6.76324532	61857	+	Eri3	Lost
chr5	146616001	146616500	7.80E-06	0.015480011	-20.53097345	2505	+	Pafah2	Unchanged
chr5	146851001	146851500	2.61E-05	0.027085227	5.750766088	61758	-	Man1c1	Added
chr5	161817001	161817500	2.34E-06	0.006039157	-6.454248366	-93699	+	LOC120103136	Added
chr5	161877501	161878000	4.81E-05	0.04716244	7.134469641	-33199	+	LOC120103136	Unchanged
chr5	165495501	165496000	7.03E-05	0.049849716	-6.234158854	NA	NA	Intergenic	Added
chr6	127207001	127207500	1.04E-06	0.00342129	-11.63098541	NA	NA	Intergenic	Added
chr6	138117001	138117500	7.45E-09	9.09E-05	-9.425794331	-46095	+	Mir153	Unchanged
chr7	905501	906000	2.76E-05	0.035220717	9.015727169	6960	-	Myl6	Unchanged
chr7	9728001	9728500	4.62E-05	0.046342183	6.672930529	0	+	Tmem259	Unchanged
chr7	35261501	35262000	6.17E-05	0.046084063	-10.91461328	NA	NA	Intergenic	Added
chr7	116242501	116243000	1.39E-05	0.023696628	-5.05952381	0	+	Ribc2	Unchanged
chr8	12976501	12977000	3.19E-05	0.037226002	7.645219243	55787	-	Fat3	Unchanged
chr9	38707001	38707500	5.26E-09	8.98E-05	-5.787358422	NA	NA	Intergenic	Unchanged
chr9	93548501	93549000	1.75E-06	0.006759786	-11.45620759	242	-	LOC120094748	Unchanged
chr9	94353501	94354000	3.53E-06	0.010099579	10.90909091	2826	+	D2hgdh	Unchanged
chr10	15603001	15603500	3.39E-05	0.03904044	12.90932811	36420	-	LOC120095056	Lost
chr10	16604001	16604500	4.42E-05	0.036012614	-8.077343163	22471	-	Ergic1	Added
chr10	35446001	35446500	6.94E-05	0.049679797	14.10435306	NA	NA	Intergenic	Added
chr10	51299501	51300000	2.93E-05	0.035220717	-9.894018583	NA	NA	Intergenic	Lost
chr10	55178001	55178500	5.71E-07	0.002313208	-19.57696863	NA	NA	Intergenic	Added
chr10	105473001	105473500	6.29E-06	0.010717417	-5.413735209	NA	NA	Intergenic	Added
chr11	27341001	27341500	2.87E-05	0.035220717	-15.19203414	149	-	Grik1	Lost
chr11	78692501	78693000	3.71E-06	0.007522673	-5.025203404	16583	-	LOC120095692	Added
chr12	3936001	3936500	1.28E-13	1.09E-08	-7.164692181	-16720	+	Zfp958	Unchanged
chr12	20729001	20729500	1.02E-05	0.014302117	-13.75398226	NA	NA	Intergenic	Added
chr12	26913001	26913500	9.23E-08	0.000491269	-11.82003071	3522	+	LOC120095934	Added
chr12	28331001	28331500	2.88E-05	0.035220717	-10.78628133	21762	+	LOC120095943	Unchanged
chr12	41991001	41991500	4.14E-05	0.04362819	-11.31509904	15259	-	Fam222a	Unchanged
chr12	45205001	45205500	2.27E-07	0.001758017	-6.249632634	14603	-	Mn1	Unchanged
chr13	44516501	44517000	6.17E-06	0.014228916	-9.629332009	260	+	Pik3c2b	Unchanged
chr13	80551501	80552000	1.54E-08	0.000164304	-16.76855621	36167	-	Pbx1	Unchanged
chr13	88008001	88008500	5.36E-10	2.28E-05	-17.82965194	22310	-	Pld5	Unchanged
chr13	92904501	92905000	6.34E-06	0.014228916	-5.360026512	932	-	Nvl	Unchanged
chr13	98561501	98562000	4.04E-05	0.043584837	-17.35118583	NA	NA	Intergenic	Unchanged
chr14	4186501	4187000	2.04E-06	0.007254427	11.83064997	NA	NA	Intergenic	Unchanged
chr14	58865501	58866000	4.01E-05	0.043584837	-8.398721302	4751	+	Ppargc1a	Unchanged
chr14	83540501	83541000	6.63E-09	9.09E-05	-16.82645034	NA	NA	Intergenic	Unchanged
chr15	3491501	3492000	1.19E-05	0.020777148	-22.5	1851	-	LOC108352872	Unchanged
chr15	95718001	95718500	5.01E-05	0.04857027	-24.33840005	48557	+	LOC120097081	Unchanged
chr16	21328501	21329000	1.02E-05	0.019331328	7.49516441	-7636	-	LOC120097455	Unchanged
chr16	69974501	69975000	4.28E-05	0.035951677	-5.033904677	1647	+	Atp7b	Added
chr16	74633001	74633500	6.33E-06	0.014228916	11.27407076	688	+	LOC102551149	Unchanged
chr17	7009501	7010000	3.56E-05	0.031934337	-9.746935548	161739	-	LOC120097735	Added
chr17	7961001	7961500	7.72E-06	0.015480011	6.243677438	23339	-	Tgfbi	Unchanged
chr17	15482001	15482500	2.01E-05	0.030093487	25.03226996	NA	NA	Intergenic	Lost
chr17	17796501	17797000	2.37E-05	0.033034036	11.63522013	-2741	-	LOC120098057	Lost
chr17	18327001	18327500	1.57E-05	0.025201824	15.94202899	-38771	-	Rbm24	Lost
chr17	43210501	43211000	4.93E-07	0.003235601	-6.434398137	0	-	LOC120097923	Unchanged
chr18	5065001	5065500	6.04E-05	0.045501337	-5.380555556	1727	-	Zfp521	Added
chr18	50284501	50285000	1.10E-05	0.014863833	-17.53901104	-103793	+	LOC102547544	Added
chr18	53688501	53689000	2.91E-05	0.035220717	-10.43165468	-72118	+	Ifgga2l1	Unchanged
chr19	23389501	23390000	4.36E-08	0.000371884	-11.83114645	6677	+	Nfix	Unchanged
chr19	43577501	43578000	1.82E-06	0.006759786	10.69708521	134369	-	Maf	Unchanged
chr19	48412501	48413000	5.88E-07	0.003447311	9.570662164	-7274	+	LOC120098636	Unchanged
chr19	48581001	48581500	4.41E-05	0.045309288	6.232741617	-2887	+	Gse1	Unchanged
chr20	3604501	3605000	1.73E-05	0.027352385	-11.76479122	-13193	-	Atp6v1g2	Unchanged
chr20	6029501	6030000	5.04E-06	0.012648686	16.59453079	-10367	+	Anks1a	Unchanged
chr20	8982001	8982500	3.55E-06	0.010099579	-8.296858566	9999	+	Glp1r	Unchanged
chr20	13301501	13302000	4.56E-06	0.01179215	7.18867853	NA	NA	Intergenic	Unchanged
chr20	13646501	13647000	9.72E-06	0.013797585	10.08838384	17501	+	Rsph14	Added
chr20	43213001	43213500	1.43E-05	0.023880253	12.33597667	1397	+	Rev3l	Unchanged
chrX	3174001	3174500	1.85E-05	0.020621502	-13.71215801	NA	NA	Intergenic	Added
chrX	12567001	12567500	3.13E-06	0.009883506	-10.57924004	0	+	Rpgr	Unchanged
chrX	58027001	58027500	1.87E-05	0.029047795	-20.95915008	10770	+	Arx	Unchanged
chrX	115564501	115565000	3.97E-06	0.010580158	-12.4028749	-214	+	Lonrf3	Unchanged
chrX	142882501	142883000	7.39E-07	0.003706966	-5.425368808	NA	NA	Intergenic	Unchanged
chrX	151007501	151008000	3.01E-05	0.035692415	-13.86636798	65	-	LOC100911002	Lost
