## Supplementary Table S8 for "Postnatal maternal care normalizes the hypothalamic DNA methylome following prenatal bisphenol exposure"

motif	prenatal.treatment	kmers	auroc	meth.comparison	match_name	match_altname	db_name	match_offset	match_pval	match_eval	match_qval	match_strand
CAGGTGGGCACT	50 ug/kg BPA	GAGTGCCCACCT,GCCCACCTGACC,TGCCCACCTGAC,GTGCCCACCTGA,TCAGGTGGGCAC,AGGTGGGCACTC,GGTGGGCACTCC,CAGGTGGGCACT,GGAGTGCCCACC	0.437881175	Hypomethylated	MA0103.4	ZEB1	JASPAR2024_CORE_vertebrates_non-redundant_pfms_meme.txt	0	0.0000209	0.0183	0.0358	-
CCTGGGAAACCA	50 ug/kg BPA	GCCTGGGAAACC,CCTGGGAAACCA,CTGGGAAACCAG,TGGGAAACCAGA	0.438106797	Hypomethylated	MA1116.2	RBPJ	JASPAR2024_CORE_vertebrates_non-redundant_pfms_meme.txt	-2	0.00000429	0.00377	0.00753	+
CGTGGGAGGGAG	50 ug/kg BPA	TCCCGTGGGAGG,GGGAGGGAGAGC,ATCCCGTGGGAG,CCCGTGGGAGGG,TGGGAGGGAGAG,CGTGGGAGGGAG,CCGTGGGAGGGA,GTGGGAGGGAGA	0.440858885	Hypomethylated	MA1965.2	SP5	JASPAR2024_CORE_vertebrates_non-redundant_pfms_meme.txt	-3	0.00000142	0.00125	0.00248	-
GGGTTCCAGATG	50 ug/kg BPA	ATCTGGAACCCT,CCATCTGGAACC,AGGGTTCCAGAT,GGGTTCCAGATG,GGTTCCAGATGG,GTTCCAGATGGC,CATCTGGAACCC	0.43840323	Hypomethylated	MA1638.2	HAND2	JASPAR2024_CORE_vertebrates_non-redundant_pfms_meme.txt	-6	0.000018	0.0159	0.0315	+
ACCCGCA	50 ug/kg Mixed BP	ACCCGCA,GCGGGT	0.537883844	Hypermethylated	MA0767.2	GCM2	JASPAR2024_CORE_vertebrates_non-redundant_pfms_meme.txt	0	0.0000615	0.0541	0.0612	-
AGCCGCTC	50 ug/kg Mixed BP	AGCCGCTC,GAGCGGC,GCCGCTC,AGCCGCTCT	0.532260539	Hypermethylated	MA1713.2	ZNF610	JASPAR2024_CORE_vertebrates_non-redundant_pfms_meme.txt	1	0.0000342	0.0301	0.0602	+
CCGCTCC	50 ug/kg Mixed BP	CCGCTCC,GGAGCGG,CCGCTCCC,CCGCTCCT	0.533779725	Hypermethylated	MA1713.2	ZNF610	JASPAR2024_CORE_vertebrates_non-redundant_pfms_meme.txt	3	0.00000837	0.00736	0.0147	+
CCGCCA	50 ug/kg Mixed BP	CCGCCAT,CCGCCA,TGGCGG	0.538017602	Hypermethylated	MA0758.1	E2F7	JASPAR2024_CORE_vertebrates_non-redundant_pfms_meme.txt	5	0.000000819	0.00072	0.00144	+
GCGGGAA	50 ug/kg Mixed BP	GCGGGAA	0.543611184	Hypermethylated	MA0758.1	E2F7	JASPAR2024_CORE_vertebrates_non-redundant_pfms_meme.txt	5	2.61E-08	0.0000229	0.0000455	-
GGCGG	50 ug/kg Mixed BP	GGCGG	0.526286725	Hypermethylated	MA0758.1	E2F7	JASPAR2024_CORE_vertebrates_non-redundant_pfms_meme.txt	4	0.0000243	0.0214	0.0332	-
TTGGCGG	50 ug/kg Mixed BP	TTGGCGG,CCGCCAA	0.537345786	Hypermethylated	MA0758.1	E2F7	JASPAR2024_CORE_vertebrates_non-redundant_pfms_meme.txt	2	2.61E-08	0.0000229	0.0000458	-
CGCAGCT	50 ug/kg Mixed BP	CGCAGCT,CGCAGC	0.533457966	Hypermethylated	MA1529.2	NHLH2	JASPAR2024_CORE_vertebrates_non-redundant_pfms_meme.txt	3	0.0000419	0.0369	0.0669	-
CGCCTCCC	50 ug/kg Mixed BP	CGCCTCCC	0.555724781	Hypermethylated	MA1965.2	SP5	JASPAR2024_CORE_vertebrates_non-redundant_pfms_meme.txt	-2	0.000000795	0.000699	0.00139	+
CGCGGGTGG	50 ug/kg Mixed BP	CGCGGGTGG,CGCGGGTG	0.530421493	Hypermethylated	MA1491.3	GLI3	JASPAR2024_CORE_vertebrates_non-redundant_pfms_meme.txt	3	0.0000552	0.0485	0.0961	-
GCGGCA	50 ug/kg Mixed BP	GCGGCA	0.526875077	Hypermethylated	MA1583.2	ZFP57	JASPAR2024_CORE_vertebrates_non-redundant_pfms_meme.txt	1	0.0000164	0.0144	0.0288	-
GGCGCC	50 ug/kg Mixed BP	GGCGCC,GGCGC	0.535913421	Hypermethylated	MA1727.2	ZNF417	JASPAR2024_CORE_vertebrates_non-redundant_pfms_meme.txt	0	0.00000369	0.00324	0.00323	+
GGCGCCA	50 ug/kg Mixed BP	AGGCGCCA,GGCGCCA,GGCGCCAG,TGGCGCC,GCTGGCGCC,TGGCGCCA,TGGCGCCAC,GCTGGCGCCA	0.542819461	Hypermethylated	MA1727.2	ZNF417	JASPAR2024_CORE_vertebrates_non-redundant_pfms_meme.txt	0	0.0000002	0.000176	0.00035	+
GCGCCA	50 ug/kg Mixed BP	GCGCCA,TTGGCGC	0.543445717	Hypermethylated	MA1727.2	ZNF417	JASPAR2024_CORE_vertebrates_non-redundant_pfms_meme.txt	1	0.00000458	0.00403	0.00804	+
GGCGTGG	50 ug/kg Mixed BP	GGCGTGG	0.532847519	Hypermethylated	MA0746.3	SP3	JASPAR2024_CORE_vertebrates_non-redundant_pfms_meme.txt	3	0.0000403	0.0354	0.0423	-
GGGCCGGG	50 ug/kg Mixed BP	GGGCCGGG,AGGGCCGGG	0.524979524	Hypermethylated	MA1513.2	KLF15	JASPAR2024_CORE_vertebrates_non-redundant_pfms_meme.txt	0	0.0000906	0.0796	0.0936	-
GGGCGTG	50 ug/kg Mixed BP	GGGCGTG	0.535393052	Hypermethylated	MA0657.2	KLF13	JASPAR2024_CORE_vertebrates_non-redundant_pfms_meme.txt	7	0.0000022	0.00194	0.00381	-
GGGGCGG	50 ug/kg Mixed BP	GGGGCGG	0.545341112	Hypermethylated	MA0079.5	SP1	JASPAR2024_CORE_vertebrates_non-redundant_pfms_meme.txt	0	0.0000142	0.0125	0.0173	+
GTGGGCG	50 ug/kg Mixed BP	GTGGGCG,CCGCCCAC,CGCCCAC	0.540671325	Hypermethylated	MA0732.2	EGR3	JASPAR2024_CORE_vertebrates_non-redundant_pfms_meme.txt	3	0.0000225	0.0198	0.0218	-
TCCGCAGGGG	50 ug/kg Mixed BP	TCCGCAGGG,CCCGCAGGGG,TCCGCAGGGG,CCGCAGGGG	0.544995727	Hypermethylated	MA0154.5	EBF1	JASPAR2024_CORE_vertebrates_non-redundant_pfms_meme.txt	0	0.0000907	0.0798	0.0793	+
TCCGCAGGGG	50 ug/kg Mixed BP	TCCGCAGGG,CCCGCAGGGG,TCCGCAGGGG,CCGCAGGGG	0.544995727	Hypermethylated	MA2122.1	EBF4	JASPAR2024_CORE_vertebrates_non-redundant_pfms_meme.txt	0	0.0000907	0.0798	0.0793	+
TCCGCCAT	50 ug/kg Mixed BP	ATCCGCCAT,TCCGCCA,TCCGCCAT	0.541932268	Hypermethylated	MA0748.3	YY2	JASPAR2024_CORE_vertebrates_non-redundant_pfms_meme.txt	-1	0.0000157	0.0138	0.0277	-
TCGCG	50 ug/kg Mixed BP	TCGCG	0.556972306	Hypermethylated	MA0749.2	ZBED1	JASPAR2024_CORE_vertebrates_non-redundant_pfms_meme.txt	2	0.0000101	0.00884	0.00884	+
AAATCCCGTGGG	150 ug/kg Mixed BP	AAATCCCGTGGG,CAAATCCCGTGG	0.471246957	Hypomethylated	MA1604.2	EBF2	JASPAR2024_CORE_vertebrates_non-redundant_pfms_meme.txt	-3	0.0000698	0.0614	0.0804	-
CATCTGGAACCC	150 ug/kg Mixed BP	CCATCTGGAACC,ATCTGGAACCCT,AGGGTTCCAGAT,GGTTCCAGATGG,CATCTGGAACCC,GGGTTCCAGATG	0.468858943	Hypomethylated	MA1638.2	HAND2	JASPAR2024_CORE_vertebrates_non-redundant_pfms_meme.txt	0	0.000018	0.0159	0.0315	-
TGGGAAACCAGA	150 ug/kg Mixed BP	GGGAAACCAGAA,CCTGGGAAACCA,TGGGAAACCAGA,CTGGGAAACCAG	0.467887237	Hypomethylated	MA1116.2	RBPJ	JASPAR2024_CORE_vertebrates_non-redundant_pfms_meme.txt	0	0.00000364	0.0032	0.00639	+
TGGGAGGGAGAG	150 ug/kg Mixed BP	TGGGAGGGAGAG	0.47027997	Hypomethylated	MA1965.2	SP5	JASPAR2024_CORE_vertebrates_non-redundant_pfms_meme.txt	-1	0.00000132	0.00116	0.0023	-
CAGGCGCCA	150 ug/kg Mixed BP	AGGCGCCA,AGGCGCC,CAGGCGCC,CAGGCGCCA	0.462373062	Hypomethylated	MA1727.2	ZNF417	JASPAR2024_CORE_vertebrates_non-redundant_pfms_meme.txt	-2	0.000000601	0.000528	0.00105	+
TCCCGTGGGAGG	150 ug/kg Mixed BP	TCCCGTGGGAGG,ATCCCGTGGGAG,CCGTGGGAGGGA	0.470853297	Hypomethylated	MA1965.2	SP5	JASPAR2024_CORE_vertebrates_non-redundant_pfms_meme.txt	-6	0.00000153	0.00135	0.00266	-
