## Supplementary Table S9 for "Postnatal maternal care normalizes the hypothalamic DNA methylome following prenatal bisphenol exposure"

motif	analysis	kmers	auroc	meth.comparison	match_name	match_altname	db_name	match_offset	match_pval	match_eval	match_qval	match_strand
AAATCCCGTGGG	50 ug/kg BPA	AAATCCCGTGGG	0.441820677	Hypomethylated	MA1604.2	EBF2	JASPAR2024_CORE_vertebrates_non-redundant_pfms_meme.txt	-3	0.0000698	0.0614	0.0804	-
ATCCCGTGGGAG	50 ug/kg BPA	ATCCCGTGGGAG,AATCCCGTGGGA	0.441529292	Hypomethylated	MA1604.2	EBF2	JASPAR2024_CORE_vertebrates_non-redundant_pfms_meme.txt	-1	0.000064	0.0563	0.0732	-
AGTGCCCACCTG	50 ug/kg BPA	AGTGCCCACCTG,CAGGTGGGCACT	0.437036294	Hypomethylated	MA0103.4	ZEB1	JASPAR2024_CORE_vertebrates_non-redundant_pfms_meme.txt	-6	0.0000209	0.0183	0.0358	+
CCCACCTGACCA	50 ug/kg BPA	CCCACCTGACCA	0.437915063	Hypomethylated	MA0103.4	ZEB1	JASPAR2024_CORE_vertebrates_non-redundant_pfms_meme.txt	-2	0.0000195	0.0171	0.0325	+
TCAGGTGGGCAC	50 ug/kg BPA	TCAGGTGGGCAC,GTGCCCACCTGA	0.435645987	Hypomethylated	MA0103.4	ZEB1	JASPAR2024_CORE_vertebrates_non-redundant_pfms_meme.txt	-1	0.0000205	0.018	0.0344	-
TGCCCACCTGAC	50 ug/kg BPA	TGCCCACCTGAC	0.43821662	Hypomethylated	MA0103.4	ZEB1	JASPAR2024_CORE_vertebrates_non-redundant_pfms_meme.txt	-4	0.0000202	0.0177	0.0334	+
GCCCACCTGACC	50 ug/kg BPA	GCCCACCTGACC	0.438018592	Hypomethylated	MA0103.4	ZEB1	JASPAR2024_CORE_vertebrates_non-redundant_pfms_meme.txt	-3	0.0000202	0.0177	0.0334	+
CCCGTGGGAGGG	50 ug/kg BPA	CCCGTGGGAGGG,TCCCGTGGGAGG	0.440169824	Hypomethylated	MA1965.2	SP5	JASPAR2024_CORE_vertebrates_non-redundant_pfms_meme.txt	-5	0.00000164	0.00144	0.00283	-
CCGTGGGAGGGA	50 ug/kg BPA	CCGTGGGAGGGA,CGTGGGAGGGAG	0.439752574	Hypomethylated	MA1965.2	SP5	JASPAR2024_CORE_vertebrates_non-redundant_pfms_meme.txt	-4	0.00000153	0.00135	0.00267	-
GGGAGGGAGAGC	50 ug/kg BPA	GGGAGGGAGAGC,TGGGAGGGAGAG	0.439314711	Hypomethylated	MA1965.2	SP5	JASPAR2024_CORE_vertebrates_non-redundant_pfms_meme.txt	0	0.00000132	0.00116	0.00231	-
GAGACCACCAAC	50 ug/kg BPA	GAGACCACCAAC	0.43622914	Hypomethylated	MA1491.3	GLI3	JASPAR2024_CORE_vertebrates_non-redundant_pfms_meme.txt	-1	0.0000543	0.0477	0.0859	+
GCCTGGGAAACC	50 ug/kg BPA	GCCTGGGAAACC	0.438903239	Hypomethylated	MA1116.2	RBPJ	JASPAR2024_CORE_vertebrates_non-redundant_pfms_meme.txt	-3	0.0000049	0.00431	0.00862	+
TGGGAAACCAGA	50 ug/kg BPA	TGGGAAACCAGA	0.438067363	Hypomethylated	MA1116.2	RBPJ	JASPAR2024_CORE_vertebrates_non-redundant_pfms_meme.txt	0	0.00000364	0.0032	0.00639	+
CCTGGGAAACCA	50 ug/kg BPA	CCTGGGAAACCA,CTGGGAAACCAG	0.438056015	Hypomethylated	MA1116.2	RBPJ	JASPAR2024_CORE_vertebrates_non-redundant_pfms_meme.txt	-2	0.00000429	0.00377	0.00753	+
GGGTTCCAGATG	50 ug/kg BPA	GGGTTCCAGATG,CATCTGGAACCC	0.438621625	Hypomethylated	MA1638.2	HAND2	JASPAR2024_CORE_vertebrates_non-redundant_pfms_meme.txt	-6	0.000018	0.0159	0.0315	+
GTTCCAGATGG	50 ug/kg BPA	GGTTCCAGATGG,CCATCTGGAACC,GTTCCAGATGGC,GTTCCAGATGG	0.438010374	Hypomethylated	MA1638.2	HAND2	JASPAR2024_CORE_vertebrates_non-redundant_pfms_meme.txt	-4	0.0000148	0.013	0.0203	+
TTCCAGATGGCG	50 ug/kg BPA	TTCCAGATGGCG	0.43051499	Hypomethylated	MA1638.2	HAND2	JASPAR2024_CORE_vertebrates_non-redundant_pfms_meme.txt	-3	0.000018	0.0159	0.0238	+
TCCTGAGGCTGC	50 ug/kg BPA	TCCTGAGGCTGC,GCAGCCTCAGGA	0.436458052	Hypomethylated	MA0814.3	TFAP2C	JASPAR2024_CORE_vertebrates_non-redundant_pfms_meme.txt	0	0.000108	0.0949	0.1	+
AGCCGCTC	50 ug/kg Mixed BP	AGCCGCTC,GAGCGGC,AGCCGCTCT	0.532371648	Hypermethylated	MA1713.2	ZNF610	JASPAR2024_CORE_vertebrates_non-redundant_pfms_meme.txt	1	0.0000342	0.0301	0.0602	+
CCGCTCC	50 ug/kg Mixed BP	CCGCTCC,GGAGCGG,CCGCTCCC,CCGCTCCT	0.533982864	Hypermethylated	MA1713.2	ZNF610	JASPAR2024_CORE_vertebrates_non-redundant_pfms_meme.txt	3	0.00000837	0.00736	0.0147	+
ATCCGCCAT	50 ug/kg Mixed BP	ATCCGCCAT,TCCGCCAT	0.529636257	Hypermethylated	MA0748.3	YY2	JASPAR2024_CORE_vertebrates_non-redundant_pfms_meme.txt	-2	0.0000236	0.0208	0.0415	-
CCGCCAT	50 ug/kg Mixed BP	CCGCCAT,CCGCCA	0.536697829	Hypermethylated	MA0748.3	YY2	JASPAR2024_CORE_vertebrates_non-redundant_pfms_meme.txt	0	0.00000787	0.00692	0.0138	-
CGCAGCT	50 ug/kg Mixed BP	CGCAGCT	0.539493457	Hypermethylated	MA1529.2	NHLH2	JASPAR2024_CORE_vertebrates_non-redundant_pfms_meme.txt	3	0.0000419	0.0369	0.0669	-
CGCGA	50 ug/kg Mixed BP	CGCGA,TCGCG	0.554284667	Hypermethylated	MA0749.2	ZBED1	JASPAR2024_CORE_vertebrates_non-redundant_pfms_meme.txt	3	0.0000101	0.00884	0.00884	+
GCGCCTGC	50 ug/kg Mixed BP	AGCGCCTGC,GCGCCTGC,CAGGCGC,GCGCCTG	0.53846371	Hypermethylated	MA0506.3	NRF1	JASPAR2024_CORE_vertebrates_non-redundant_pfms_meme.txt	2	0.0000233	0.0205	0.0408	+
GCGGCA	50 ug/kg Mixed BP	GCGGCA	0.526608073	Hypermethylated	MA1583.2	ZFP57	JASPAR2024_CORE_vertebrates_non-redundant_pfms_meme.txt	1	0.0000164	0.0144	0.0288	-
GGCGCC	50 ug/kg Mixed BP	GGCGCC	0.548043853	Hypermethylated	MA1727.2	ZNF417	JASPAR2024_CORE_vertebrates_non-redundant_pfms_meme.txt	0	0.00000369	0.00324	0.00323	+
GGCGCCA	50 ug/kg Mixed BP	AGGCGCCA,GGCGCCA,TGGCGCC,TGGCGCCA,GGCGCCAC,TGGCGCCAC,GGCGCCACA	0.541001047	Hypermethylated	MA1727.2	ZNF417	JASPAR2024_CORE_vertebrates_non-redundant_pfms_meme.txt	0	0.0000002	0.000176	0.00035	+
GGCGCCAG	50 ug/kg Mixed BP	GGCGCCAG,GCGCCAG	0.545272424	Hypermethylated	MA1727.2	ZNF417	JASPAR2024_CORE_vertebrates_non-redundant_pfms_meme.txt	0	0.0000004	0.000352	0.000701	+
GGCGTGG	50 ug/kg Mixed BP	GGCGTGG	0.531201501	Hypermethylated	MA0746.3	SP3	JASPAR2024_CORE_vertebrates_non-redundant_pfms_meme.txt	3	0.0000403	0.0354	0.0423	-
GGGCCGGG	50 ug/kg Mixed BP	GGGCCGGG,AGGGCCGGG,GGGCCGGGA	0.525719936	Hypermethylated	MA1513.2	KLF15	JASPAR2024_CORE_vertebrates_non-redundant_pfms_meme.txt	0	0.0000906	0.0796	0.0936	-
GGGGCGGA	50 ug/kg Mixed BP	TCCGCCC,GGGGCGG,GGGGCGGA	0.540480259	Hypermethylated	MA0079.5	SP1	JASPAR2024_CORE_vertebrates_non-redundant_pfms_meme.txt	0	0.0000419	0.0368	0.0733	+
GTGGGCG	50 ug/kg Mixed BP	GTGGGCG,CCGCCCAC,GTGGGCGA	0.538535852	Hypermethylated	MA0732.2	EGR3	JASPAR2024_CORE_vertebrates_non-redundant_pfms_meme.txt	3	0.0000225	0.0198	0.0218	-
TTGGCGC	50 ug/kg Mixed BP	TTGGCGC	0.545611845	Hypermethylated	MA0469.4	E2F3	JASPAR2024_CORE_vertebrates_non-redundant_pfms_meme.txt	2	0.0000421	0.037	0.0369	+
TTGGCGG	50 ug/kg Mixed BP	TTGGCGG	0.5357278	Hypermethylated	MA0758.1	E2F7	JASPAR2024_CORE_vertebrates_non-redundant_pfms_meme.txt	2	2.61E-08	0.0000229	0.0000458	-
CAGGCGCCA	150 ug/kg Mixed BP	AGGCGCC,AGGCGCCA,CAGGCGCC,CAGGCGCCA	0.460588765	Hypomethylated	MA1727.2	ZNF417	JASPAR2024_CORE_vertebrates_non-redundant_pfms_meme.txt	-2	0.000000601	0.000528	0.00105	+
CCGCCCAC	150 ug/kg Mixed BP	CCGCCCAC	0.465964086	Hypomethylated	MA0732.2	EGR3	JASPAR2024_CORE_vertebrates_non-redundant_pfms_meme.txt	0	0.000039	0.0343	0.0425	+
TCCCGTGGGAGG	150 ug/kg Mixed BP	TCCCGTGGGAGG	0.473438727	Hypomethylated	MA1965.2	SP5	JASPAR2024_CORE_vertebrates_non-redundant_pfms_meme.txt	-6	0.00000153	0.00135	0.00266	-
TTCCCGC	150 ug/kg Mixed BP	TTCCCGC	0.46571615	Hypomethylated	MA0758.1	E2F7	JASPAR2024_CORE_vertebrates_non-redundant_pfms_meme.txt	2	2.61E-08	0.0000229	0.0000455	+
