## Supplementary Table S10 for "Postnatal maternal care normalizes the hypothalamic DNA methylome following prenatal bisphenol exposure"

motif	prenatal.treatment	kmers	auroc	meth.comparison	match_name	match_altname	db_name	match_offset	match_pval	match_eval	match_qval	match_strand
ACAGCTGCA	50 ug/kg Mixed BP	ACAGCTGCA,CACAGCTGCA	0.457184067	Hypomethylated	MA1635.2	BHLHE22	JASPAR2024_CORE_vertebrates_non-redundant_pfms_meme.txt	-1	0.000000149	0.000131	0.000126	+
ACAGCTGCT	50 ug/kg Mixed BP	ACAGCTGCT,ACAGCTGC	0.460175897	Hypomethylated	MA1635.2	BHLHE22	JASPAR2024_CORE_vertebrates_non-redundant_pfms_meme.txt	-1	0.000000149	0.000131	0.000126	+
ACAGCTGGC	50 ug/kg Mixed BP	ACAGCTGGCA,ACAGCTGGC,GCCAGCTGT	0.449967156	Hypomethylated	MA1635.2	BHLHE22	JASPAR2024_CORE_vertebrates_non-redundant_pfms_meme.txt	-1	0.000000197	0.000173	0.000167	+
AGCAGCTG	50 ug/kg Mixed BP	AGCAGCTG,CAGCTGCT,CAGCTGCTG	0.464771681	Hypomethylated	MA1635.2	BHLHE22	JASPAR2024_CORE_vertebrates_non-redundant_pfms_meme.txt	-2	0.00000013	0.000115	0.00011	+
AGCAGCTGC	50 ug/kg Mixed BP	AGCAGCTGC,GGCAGCTGCT,AGCAGCTGCT	0.464987989	Hypomethylated	MA1635.2	BHLHE22	JASPAR2024_CORE_vertebrates_non-redundant_pfms_meme.txt	-2	0.000000174	0.000153	0.000148	+
AGCAGCTGGC	50 ug/kg Mixed BP	AGCAGCTGGC,AGCAGCTGGCC,AGCAGCTGGCT	0.447677632	Hypomethylated	MA1635.2	BHLHE22	JASPAR2024_CORE_vertebrates_non-redundant_pfms_meme.txt	-2	0.000000265	0.000233	0.000224	+
CACAGCTG	50 ug/kg Mixed BP	CACAGCTG,CAGCTGTG,CACAGCTGT	0.459361869	Hypomethylated	MA1635.2	BHLHE22	JASPAR2024_CORE_vertebrates_non-redundant_pfms_meme.txt	-2	0.000000106	0.000093	0.0000885	+
CACAGCTGGG	50 ug/kg Mixed BP	CACAGCTGGG,CACAGCTGG	0.458897579	Hypomethylated	MA1635.2	BHLHE22	JASPAR2024_CORE_vertebrates_non-redundant_pfms_meme.txt	-2	0.00000024	0.000211	0.000203	+
CAGCTGA	50 ug/kg Mixed BP	CAGCTGA,CAGCTGAG	0.477289286	Hypomethylated	MA1635.2	BHLHE22	JASPAR2024_CORE_vertebrates_non-redundant_pfms_meme.txt	0	6.23E-08	0.0000548	0.0000522	+
CAGCTGC	50 ug/kg Mixed BP	CAGCTGC,CAGCTGCA	0.461712506	Hypomethylated	MA1635.2	BHLHE22	JASPAR2024_CORE_vertebrates_non-redundant_pfms_meme.txt	0	0.000000087	0.0000765	0.0000729	+
CAGCTGGA	50 ug/kg Mixed BP	CAGCTGGA,ACAGCTGGA	0.466324047	Hypomethylated	MA1635.2	BHLHE22	JASPAR2024_CORE_vertebrates_non-redundant_pfms_meme.txt	0	0.00000013	0.000115	0.000111	+
CAGCTGGC	50 ug/kg Mixed BP	CAGCTGGCA,CAGCTGGC,GCCAGCTG,GCCAGCTGA	0.458353243	Hypomethylated	MA1635.2	BHLHE22	JASPAR2024_CORE_vertebrates_non-redundant_pfms_meme.txt	0	0.000000178	0.000156	0.00015	+
CAGCTGGCC	50 ug/kg Mixed BP	CAGCTGGCC,ACAGCTGGCC	0.451087732	Hypomethylated	MA1635.2	BHLHE22	JASPAR2024_CORE_vertebrates_non-redundant_pfms_meme.txt	0	0.000000269	0.000236	0.000228	+
CAGCTGGG	50 ug/kg Mixed BP	CAGCTGGG,CAGCTGG,CCCAGCTG	0.464131634	Hypomethylated	MA1635.2	BHLHE22	JASPAR2024_CORE_vertebrates_non-redundant_pfms_meme.txt	0	0.000000178	0.000156	0.000151	+
CCAGCTGC	50 ug/kg Mixed BP	CCAGCTGC,GCCAGCTGC	0.46297209	Hypomethylated	MA1635.2	BHLHE22	JASPAR2024_CORE_vertebrates_non-redundant_pfms_meme.txt	-1	0.00000013	0.000115	0.00011	+
CCAGCTGCT	50 ug/kg Mixed BP	CCAGCTGCT,AGCAGCTGGG,AGCAGCTGGA,AGCAGCTGG	0.464638478	Hypomethylated	MA1635.2	BHLHE22	JASPAR2024_CORE_vertebrates_non-redundant_pfms_meme.txt	-1	0.000000174	0.000153	0.000147	+
GCAGCTGCA	50 ug/kg Mixed BP	GCAGCTGCA,GCAGCTGC	0.46225439	Hypomethylated	MA1635.2	BHLHE22	JASPAR2024_CORE_vertebrates_non-redundant_pfms_meme.txt	-1	0.000000174	0.000153	0.000148	+
GCCAGCTGCA	50 ug/kg Mixed BP	GCCAGCTGCA,CCAGCTGCA	0.46972415	Hypomethylated	MA1635.2	BHLHE22	JASPAR2024_CORE_vertebrates_non-redundant_pfms_meme.txt	-2	0.000000265	0.000233	0.000225	+
GCCAGCTGG	50 ug/kg Mixed BP	GCCAGCTGG,CCAGCTGGC,GCCAGCTGGA	0.457834009	Hypomethylated	MA1635.2	BHLHE22	JASPAR2024_CORE_vertebrates_non-redundant_pfms_meme.txt	-2	0.000000221	0.000195	0.000187	+
GGCAGCTG	50 ug/kg Mixed BP	ACAGCTGCC,GGCAGCTG,CAGCTGCC	0.459683936	Hypomethylated	MA1635.2	BHLHE22	JASPAR2024_CORE_vertebrates_non-redundant_pfms_meme.txt	-2	0.000000178	0.000156	0.00015	+
GGCAGCTGC	50 ug/kg Mixed BP	GGCAGCTGC,GGCAGCTGCC	0.461370741	Hypomethylated	MA1635.2	BHLHE22	JASPAR2024_CORE_vertebrates_non-redundant_pfms_meme.txt	-2	0.000000221	0.000195	0.000187	+
GGCAGCTGG	50 ug/kg Mixed BP	GGCAGCTGGA,GGCAGCTGG,CCAGCTGCC,GGCAGCTGGG	0.45586252	Hypomethylated	MA1635.2	BHLHE22	JASPAR2024_CORE_vertebrates_non-redundant_pfms_meme.txt	-2	0.000000221	0.000195	0.000187	+
GGCAGCTGGC	50 ug/kg Mixed BP	GGCAGCTGGC,GCCAGCTGCC,GGCAGCTGGCT,GGCAGCTGGCC	0.442873585	Hypomethylated	MA1635.2	BHLHE22	JASPAR2024_CORE_vertebrates_non-redundant_pfms_meme.txt	-2	0.000000312	0.000275	0.000263	+
CCCGGCCC	50 ug/kg Mixed BP	CCCGGCCC	0.487566579	Hypomethylated	MA1513.2	KLF15	JASPAR2024_CORE_vertebrates_non-redundant_pfms_meme.txt	0	0.0000906	0.0796	0.0936	+
CTTCCGGC	50 ug/kg Mixed BP	CTTCCGGC,GCCGGAAG	0.464181252	Hypomethylated	MA0028.3	ELK1	JASPAR2024_CORE_vertebrates_non-redundant_pfms_meme.txt	1	0.0000198	0.0174	0.0198	-
GGCCGGAAG	50 ug/kg Mixed BP	GGCCGGAAG,CTTCCGGCCT	0.439114209	Hypomethylated	MA0028.3	ELK1	JASPAR2024_CORE_vertebrates_non-redundant_pfms_meme.txt	-1	0.000086	0.0756	0.0721	+
GCTAATTA	50 ug/kg Mixed BP	GCTAATTAC,GCTAATTAG,GCTAATTA	0.442838233	Hypomethylated	MA1518.3	LHX1	JASPAR2024_CORE_vertebrates_non-redundant_pfms_meme.txt	0	0.0000798	0.0701	0.0201	+
GCTGCCGG	50 ug/kg Mixed BP	GCTGCCGG	0.469309832	Hypomethylated	MA1938.2	ERF::NHLH1	JASPAR2024_CORE_vertebrates_non-redundant_pfms_meme.txt	4	0.0000166	0.0146	0.0291	+
TTCCGGCA	50 ug/kg Mixed BP	TTCCGGCA	0.485360279	Hypomethylated	MA1938.2	ERF::NHLH1	JASPAR2024_CORE_vertebrates_non-redundant_pfms_meme.txt	2	0.0000412	0.0362	0.0718	-
TAATTAC	50 ug/kg Mixed BP	TAATTAC	0.46743754	Hypomethylated	MA1519.2	LHX5	JASPAR2024_CORE_vertebrates_non-redundant_pfms_meme.txt	0	0.0000727	0.0639	0.0187	-
TAATTAG	50 ug/kg Mixed BP	TAATTAG,TAATTA	0.470265568	Hypomethylated	MA1463.2	ARGFX	JASPAR2024_CORE_vertebrates_non-redundant_pfms_meme.txt	1	0.0000323	0.0284	0.0107	-
TAATTAT	50 ug/kg Mixed BP	TAATTAT	0.473867243	Hypomethylated	MA0628.2	POU6F1	JASPAR2024_CORE_vertebrates_non-redundant_pfms_meme.txt	0	0.00008	0.0703	0.0221	+
TCCGGCCAA	50 ug/kg Mixed BP	TCCGGCCAA,TTCCGGCCAA	0.451858157	Hypomethylated	MA0758.1	E2F7	JASPAR2024_CORE_vertebrates_non-redundant_pfms_meme.txt	3	0.0000146	0.0129	0.0257	+
GTGGGAGGGAGA	50 ug/kg Mixed BP	ATCCCGTGGGAG,GGAGGGAGAGCT,AGGGAGAGCTAA,CCCGTGGGAGGG,GAGGGAGAGCTA,TCCCGTGGGAGG,GGGAGGGAGAGC,GTGGGAGGGAGA,CCGTGGGAGGGA,CGTGGGAGGGAG,TGGGAGGGAGAG	0.531857995	Hypermethylated	MA1965.2	SP5	JASPAR2024_CORE_vertebrates_non-redundant_pfms_meme.txt	-2	0.00000132	0.00116	0.0023	-
TGGGAAACCAGA	50 ug/kg Mixed BP	GCCTGGGAAACC,TGGGAAACCAGA,GGGAAACCAGAA,CTGGGAAACCAG,CCTGGGAAACCA,GGAAACCAGAAG,CTTCCTGGTTGC	0.537553754	Hypermethylated	MA1116.2	RBPJ	JASPAR2024_CORE_vertebrates_non-redundant_pfms_meme.txt	0	0.00000364	0.0032	0.00639	+
