## Supplementary Table S11 for "Postnatal maternal care normalizes the hypothalamic DNA methylome following prenatal bisphenol exposure"

motif	prenatal.treatment	kmers	auroc	meth.comparison	match_name	match_altname	db_name	match_offset	match_pval	match_eval	match_qval	match_strand
CTCTCCCTCCCA	50 ug/kg BPA	TCTCCCTCCCAC,GCTCTCCCTCCC,CTCTCCCTCCCA	0.521222998	Hypermethylated	MA1965.2	SP5	JASPAR2024_CORE_vertebrates_non-redundant_pfms_meme.txt	-5	0.00000132	0.00116	0.0023	+
GGGGGAGGGCC	50 ug/kg BPA	TGGGGGAGGGCC,GGGGGAGGGCCC,GGGGGAGGGCC,GGGGGAGGGC	0.524769032	Hypermethylated	MA1965.2	SP5	JASPAR2024_CORE_vertebrates_non-redundant_pfms_meme.txt	-2	0.00000159	0.0014	0.00276	-
GGAGCGGCAGG	50 ug/kg BPA	GGAGCGGCAGG,AGCGGCAGGA,GGAGCGGCAGGA,GGAGCGGCA,AGCGGCAGGAC,AGCGGCAGGACC,GAGCGGCAGGA,GGAGCGGCAGC,GGAGCGGCAG,AGCGGCAGG,AGCGGCAGC,GAGCGGCA	0.52336648	Hypermethylated	MA1713.2	ZNF610	JASPAR2024_CORE_vertebrates_non-redundant_pfms_meme.txt	0	0.0000088	0.00773	0.0155	-
CAGCTGGCT	50 ug/kg Mixed BP	AGCAGCTG,CAGCTGGG,GGCAGCTGGC,CAGCTGCA,ACAGCTGCT,GGCAGCTGC,GCCAGCTGCA,AGCCAGCCAG,GGCAGCTG,CAGCTGCT,ACAGCTGGC,CCAGCCAG,AGCCAGCA,GGCAGCTGGA,CAGCCAGCA,CCCAGCTGCC,CAGCTGGCA,CACAGCTGGG,CAGCTGGC,GCCAGCTGGC,GCCAGCCA,AGCAGCTGC,ACAGCTGGCA,GCCAGCTGCC,CACAGCTG,CCAGCCAGCA,CAGCTGCTG,CCAGCTGCT,CCAGCCAGCC,AGCCAGCCAGCA,AGCCAGCC,CAGCCAGC,GCCAGCCAGCC,CAGCCAGCC,GGCAGCTGCC,CAGCTGG,AGCTGGCT,CAGCTGC,AGCAGCTGGA,GCCAGCTG…	0.468811427	Hypomethylated	MA1635.2	BHLHE22	JASPAR2024_CORE_vertebrates_non-redundant_pfms_meme.txt	0	0.000000221	0.000195	0.000188	+
GCTAATTA	50 ug/kg Mixed BP	GCTAATTAC,GCTAATTAG,GCTAATTAT,GCTAAT,TAATTAG,GCTAATTA,TAATTAT,TAATTC,GCTAATT,TAATTA,TAATTAC	0.479569504	Hypomethylated	MA1518.3	LHX1	JASPAR2024_CORE_vertebrates_non-redundant_pfms_meme.txt	0	0.0000798	0.0701	0.0201	+
CATCTGGAACCC	50 ug/kg Mixed BP	ATCTGGAACCCT,CCATCTGGAACC,CATCTGGAACCC	0.540030957	Hypermethylated	MA1638.2	HAND2	JASPAR2024_CORE_vertebrates_non-redundant_pfms_meme.txt	0	0.000018	0.0159	0.0315	-
CGTGGGAGGGAG	50 ug/kg Mixed BP	TCCCGTGGGAGG,CCCGTGGGAGGG,ATCCCGTGGGAG,GGGAGGGAGAGC,TGGGAGGGAGAG,GTGGGAGGGAGA,CCGTGGGAGGGA,CGTGGGAGGGAG	0.531817704	Hypermethylated	MA1965.2	SP5	JASPAR2024_CORE_vertebrates_non-redundant_pfms_meme.txt	-3	0.00000142	0.00125	0.00248	-
CTTCCTGGTTGC	50 ug/kg Mixed BP	CTTCCTGGTTGC	0.540007572	Hypermethylated	MA2326.1	IKZF2	JASPAR2024_CORE_vertebrates_non-redundant_pfms_meme.txt	0	0.000000813	0.000714	0.00141	-
TGGGAAACCAGA	50 ug/kg Mixed BP	GCCTGGGAAACC,TGGGAAACCAGA,GGGAAACCAGAA,CTGGGAAACCAG,CCTGGGAAACCA,GGAAACCAGAAG	0.535738607	Hypermethylated	MA1116.2	RBPJ	JASPAR2024_CORE_vertebrates_non-redundant_pfms_meme.txt	0	0.00000364	0.0032	0.00639	+
