## Supplementary Table S12 for "Postnatal maternal care normalizes the hypothalamic DNA methylome following prenatal bisphenol exposure"

Analysis	Methylation Comparison	Transcription Factor Name
Males
Unchanged with Licking/Grooming
50 ug/kg BPA vs. Corn Oil	Hypomethylated	ZEB1
50 ug/kg BPA vs. Corn Oil	Hypomethylated	RBPJ
50 ug/kg BPA vs. Corn Oil	Hypomethylated	SP5
50 ug/kg BPA vs. Corn Oil	Hypomethylated	HAND2
50 ug/kg Mixed BP vs. Corn Oil	Hypermethylated	ZNF610
50 ug/kg Mixed BP vs. Corn Oil	Hypermethylated	E2F7
50 ug/kg Mixed BP vs. Corn Oil	Hypermethylated	NHLH2
50 ug/kg Mixed BP vs. Corn Oil	Hypermethylated	ZNF417
50 ug/kg Mixed BP vs. Corn Oil	Hypermethylated	ZFP57
50 ug/kg Mixed BP vs. Corn Oil	Hypermethylated	SP3
50 ug/kg Mixed BP vs. Corn Oil	Hypermethylated	KLF15
50 ug/kg Mixed BP vs. Corn Oil	Hypermethylated	SP1
50 ug/kg Mixed BP vs. Corn Oil	Hypermethylated	YY2
50 ug/kg Mixed BP vs. Corn Oil	Hypermethylated	ZBED1
150 ug/kg Mixed BP vs. Corn Oil	Hypomethylated	ZNF417
150 ug/kg Mixed BP vs. Corn Oil	Hypomethylated	SP5
Lost with Licking/Grooming
50 ug/kg Mixed BP vs. Corn Oil	Hypermethylated	GCM2
50 ug/kg Mixed BP vs. Corn Oil	Hypermethylated	SP5
50 ug/kg Mixed BP vs. Corn Oil	Hypermethylated	GLI3
50 ug/kg Mixed BP vs. Corn Oil	Hypermethylated	KLF13
50 ug/kg Mixed BP vs. Corn Oil	Hypermethylated	EBF1
50 ug/kg Mixed BP vs. Corn Oil	Hypermethylated	Ebf4
150 ug/kg Mixed BP vs. Corn Oil	Hypomethylated	Ebf2
150 ug/kg Mixed BP vs. Corn Oil	Hypomethylated	HAND2
150 ug/kg Mixed BP vs. Corn Oil	Hypomethylated	RBPJ
Added with Licking/Grooming
50 ug/kg BPA vs. Corn Oil	Hypomethylated	Ebf2
50 ug/kg BPA vs. Corn Oil	Hypomethylated	GLI3
50 ug/kg BPA vs. Corn Oil	Hypomethylated	TFAP2C
50 ug/kg Mixed BP vs. Corn Oil	Hypermethylated	Nrf1
50 ug/kg Mixed BP vs. Corn Oil	Hypermethylated	EGR3
50 ug/kg Mixed BP vs. Corn Oil	Hypermethylated	E2F3
150 ug/kg Mixed BP vs. Corn Oil	Hypomethylated	EGR3
150 ug/kg Mixed BP vs. Corn Oil	Hypomethylated	E2F7
Females
Unchanged with Licking/Grooming
50 ug/kg Mixed BP vs. Corn Oil	Hypomethylated	Lhx1
50 ug/kg Mixed BP vs. Corn Oil	Hypomethylated	BHLHE22
Lost with Licking/Grooming
50 ug/kg Mixed BP vs. Corn Oil	Hypomethylated	KLF15
50 ug/kg Mixed BP vs. Corn Oil	Hypomethylated	ERF::NHLH1
50 ug/kg Mixed BP vs. Corn Oil	Hypomethylated	ELK1
50 ug/kg Mixed BP vs. Corn Oil	Hypomethylated	LHX5
50 ug/kg Mixed BP vs. Corn Oil	Hypomethylated	ARGFX
50 ug/kg Mixed BP vs. Corn Oil	Hypomethylated	POU6F1
50 ug/kg Mixed BP vs. Corn Oil	Hypomethylated	E2F7
Added with Licking/Grooming
50 ug/kg BPA vs. Corn Oil	Hypermethylated	ZNF610
50 ug/kg BPA vs. Corn Oil	Hypermethylated	SP5
50 ug/kg Mixed BP vs. Corn Oil	Hypermethylated	HAND2
50 ug/kg Mixed BP vs. Corn Oil	Hypermethylated	SP5
50 ug/kg Mixed BP vs. Corn Oil	Hypermethylated	IKZF2
