## Supplementary Table S13 for "Postnatal maternal care normalizes the hypothalamic DNA methylome following prenatal bisphenol exposure"

### Sheet: Sheet1
chr	start	end	pvalue	qvalue	meth.diff	dist.to.feature	feature.strand	feature.name
chr1	29792001	29792500	4.01e-11	2.02e-06	-9.94074	23764	-	Lpcat1
chr1	71256501	71257000	1.33e-05	0.0203689	9.56378	NA	NA	Intergenic
chr1	93695001	93695500	1.69e-05	0.024171	-5.57431	5878	-	LOC120099798
chr1	93872001	93872500	5.36e-06	0.0110694	17.1099	516	+	Vsig10l
chr1	94176501	94177000	2.07e-05	0.026781	15.2609	11122	+	Klk13
chr1	96204501	96205000	5.18e-05	0.0433815	10.8312	-3913	+	LOC120099805
chr1	98987501	98988000	4.62e-05	0.0405738	25.2976	14711	+	LOC120097195
chr1	143926501	143927000	3.28e-06	0.00914214	10.9635	NA	NA	Intergenic
chr1	180890001	180890500	4.82e-05	0.0416101	14.9741	NA	NA	Intergenic
chr1	242673501	242674000	6.89e-07	0.00316402	17.7196	8846	+	Abcc2
chr1	256036001	256036500	1.31e-05	0.0203689	12.5226	24321	-	Afap1l2
chr2	956001	956500	3.04e-05	0.0341423	-15.8155	NA	NA	Intergenic
chr2	26232501	26233000	4.26e-06	0.00985433	16.1062	8004	+	Wdr41
chr2	29277501	29278000	6.78e-10	1.71e-05	-18.88	4294	+	Snora40
chr2	51190501	51191000	4.99e-05	0.0425333	-8.91307	NA	NA	Intergenic
chr2	52370501	52371000	4.11e-05	0.0379436	-10.799	NA	NA	Intergenic
chr2	87283501	87284000	2.99e-07	0.00182832	-6.50335	NA	NA	Intergenic
chr2	122370001	122370500	4.75e-05	0.041392	10.0146	NA	NA	Intergenic
chr2	136449001	136449500	6.64e-06	0.0121967	-15.6839	NA	NA	Intergenic
chr2	209235001	209235500	1.44e-05	0.0217541	-14.4024	13353	-	Rwdd3
chr2	221407001	221407500	2.86e-05	0.03256	15.3136	52027	-	Npnt
chr3	18982001	18982500	9.04e-06	0.0154736	5.40987	3701	+	Dab2ip
chr3	134257001	134257500	5.59e-06	0.0110694	6.29444	NA	NA	Intergenic
chr3	156996001	156996500	3.42e-06	0.00914214	8.20837	-3125	-	Kcng1
chr3	163504001	163504500	3.2e-06	0.00914214	-14.7475	-57807	+	Edn3
chr4	16887001	16887500	5.19e-06	0.0110694	12.7137	73003	+	Gnai1
chr4	72021501	72022000	3.84e-07	0.00203954	17.7165	NA	NA	Intergenic
chr4	81889501	81890000	4.29e-06	0.00985433	25.8333	66941	+	Tax1bp1
chr4	149004501	149005000	2.75e-05	0.031962	-11.1744	11370	+	H1f8
chr4	170469001	170469500	9.66e-06	0.0160386	15.502	17374	-	Eps8
chr5	36074501	36075000	4.59e-06	0.0103089	7.84691	NA	NA	Intergenic
chr5	36075001	36075500	5.27e-09	9.57e-05	10.2361	NA	NA	Intergenic
chr5	145496001	145496500	3.08e-07	0.00182832	13.8494	-18070	-	Tmem222
chr5	159180501	159181000	3.44e-06	0.00914214	-19.488	1478	-	LOC103692510
chr5	160054001	160054500	5.9e-05	0.0465209	7.67575	22695	+	Clstn1
chr5	160442001	160442500	2.87e-05	0.03256	7.07268	19718	-	H6pd
chr5	161598001	161598500	5.31e-05	0.0433815	-9.45085	-89298	-	Vamp3
chr6	131413001	131413500	3.79e-06	0.00941322	-23.8066	NA	NA	Intergenic
chr7	9244001	9244500	1.92e-05	0.0261546	9.61622	NA	NA	Intergenic
chr7	20910001	20910500	1.12e-06	0.00401345	-16.9889	4491	-	Txnrd1
chr7	63109001	63109500	5.71e-06	0.0110874	12.6579	3775	-	Mbd6
chr7	116672001	116672500	3.24e-05	0.0356244	8.72376	2873	-	Wnt7b
chr7	118030001	118030500	1.7e-05	0.024171	-15.5477	NA	NA	Intergenic
chr7	124207501	124208000	3.59e-05	0.0370693	-9.50136	NA	NA	Intergenic
chr8	21764501	21765000	4.64e-08	0.00041634	11.673	-14393	+	Bmper
chr8	22693501	22694000	1.83e-05	0.0256378	-19.9809	86557	+	Npsr1
chr8	42608001	42608500	5.23e-05	0.0433815	-13.4919	2079	+	LOC108351685
chr8	117500001	117500500	1.8e-08	0.00020212	-25.4641	9448	-	LOC120094351
chr9	88343501	88344000	5.68e-09	9.57e-05	-15.8995	55823	+	Inpp5d
chr9	98438001	98438500	3.72e-05	0.0372215	30.3393	15732	+	Macir
chr10	16771001	16771500	2.03e-05	0.0266768	-25.6905	13444	-	Neurl1b
chr10	19784001	19784500	4.08e-05	0.0379436	-16.8044	-81465	-	LOC120095248
chr10	20718501	20719000	1.05e-06	0.00401345	-25.5156	-12212	+	LOC108352204
chr10	33580501	33581000	2.68e-07	0.00182832	7.63741	10717	+	Mgat1
chr10	67692501	67693000	4.13e-05	0.0379436	10.9992	7606	-	Cct6b
chr10	85075001	85075500	6.41e-06	0.012195	-7.02591	NA	NA	Intergenic
chr10	87357001	87357500	3.69e-05	0.0372215	10.0303	4357	+	Rundc3a
chr10	102188501	102189000	4.67e-07	0.00235948	18.3019	-53076	-	LOC108352162
chr10	102462001	102462500	8.41e-07	0.00345424	6.60423	-15040	+	Septin9
chr10	103845001	103845500	3.38e-05	0.0363737	-11.7782	-41891	-	Rbfox3
chr10	104367001	104367500	5.95e-05	0.0465209	-12.3804	85	-	LOC120095222
chr10	105578501	105579000	4.94e-08	0.00041634	12.4643	-3419	-	LOC120095309
chr11	50025001	50025500	3.82e-05	0.037635	-12.914	NA	NA	Intergenic
chr12	6060501	6061000	5.51e-06	0.0110694	17.5521	357	+	LOC102554603
chr12	7429001	7429500	2.41e-05	0.0300647	20.5279	-36158	-	LOC120095883
chr12	37038001	37038500	5.72e-05	0.0458355	-13.4896	NA	NA	Intergenic
chr12	42327001	42327500	1.19e-06	0.00401345	-13.3267	NA	NA	Intergenic
chr12	42443001	42443500	1.37e-06	0.00431516	19.2709	-60	-	Acacb
chr12	43341001	43341500	1.27e-05	0.020033	8.76817	-5612	+	Sgsm1
chr12	45205501	45206000	1.22e-05	0.0195978	-7.71222	14103	-	Mn1
chr13	7585001	7585500	1.46e-05	0.0217541	-14.1071	NA	NA	Intergenic
chr13	15938501	15939000	3.6e-05	0.0370693	11.9375	-344	-	RGD1561440
chr13	30532001	30532500	3.93e-05	0.0377813	11.1342	4067	-	Inhbb
chr13	42361501	42362000	3.99e-05	0.0379436	-19.0162	NA	NA	Intergenic
chr13	83336001	83336500	1.04e-08	0.00013097	7.44516	NA	NA	Intergenic
chr13	93268001	93268500	2.95e-07	0.00182832	-15.9467	NA	NA	Intergenic
chr14	3981501	3982000	7.92e-07	0.00345424	-18.1582	NA	NA	Intergenic
chr14	8880001	8880500	1.96e-05	0.0264678	7.61421	0	+	LOC108352710
chr16	5710001	5710500	4.38e-05	0.0394897	16.1954	36	-	LOC102555502
chr16	5717001	5717500	5.31e-06	0.0110694	23.9052	NA	NA	Intergenic
chr16	8103001	8103500	3.84e-05	0.037635	16.1989	1104	+	Fam170b
chr16	28582501	28583000	4.55e-05	0.0403211	6.44358	42506	+	Palld
chr16	56833001	56833500	3.23e-06	0.00914214	13.0869	8670	-	Ppp1r3b
chr16	76932001	76932500	7.95e-11	2.68e-06	-19.3572	23056	-	Spaca7
chr16	77527001	77527500	8.55e-07	0.00345424	-12.531	NA	NA	Intergenic
chr16	79491501	79492000	4.25e-06	0.00985433	6.51213	NA	NA	Intergenic
chr17	5556001	5556500	8.55e-06	0.0148886	21.6159	NA	NA	Intergenic
chr17	7974001	7974500	5.99e-05	0.0465209	12.8647	10339	-	Tgfbi
chr17	8118501	8119000	3.89e-05	0.0377813	-12.5729	NA	NA	Intergenic
chr17	12025501	12026000	2.44e-05	0.0300647	-11.9602	-11411	+	Ror2
chr18	11413501	11414000	7e-06	0.0126349	13.7723	0	-	Dsc3
chr18	30605501	30606000	9.17e-08	0.00071291	11.3071	NA	NA	Intergenic
chr18	57836501	57837000	4.05e-05	0.0379436	-8.43936	4794	+	Onecut2
chr18	62060501	62061000	3.78e-06	0.00941322	8.092	NA	NA	Intergenic
chr18	77469001	77469500	1.08e-06	0.00401345	-13.026	NA	NA	Intergenic
chr19	8981001	8981500	3.65e-05	0.0372215	-15.6033	NA	NA	Intergenic
chr19	10330001	10330500	5.71e-05	0.0458355	27.8342	14899	+	Pllp
chr19	22747001	22747500	3.61e-07	0.00202883	-5.44983	-34394	-	Cesl1
chr19	24074501	24075000	3.02e-06	0.00914214	-10.1107	-1604	-	Mir709
chr19	24139001	24139500	3.15e-05	0.0349761	-9.76325	-498	+	Misp3
chr19	29163501	29164000	1.68e-05	0.024171	17.3475	NA	NA	Intergenic
chr19	36755001	36755500	2.01e-05	0.0266768	-15.7346	-53357	-	LOC10835319
chr20	5935001	5935500	2.55e-05	0.030708	-14.5782	-1135	+	Bltp3a
chr20	6204501	6205000	5.32e-05	0.0433815	11.5599	-3990	+	Scube3
chr20	9636501	9637000	2.11e-08	0.00021363	18.3029	NA	NA	Intergenic
chr20	48630001	48630500	4.47e-05	0.0399723	17.6298	31783	-	LOC120098962
chrX	14825001	14825500	2.35e-05	0.0300647	25.0873	-486	+	Magix
chrX	30812001	30812500	1.18e-06	0.00401345	-9.61878	NA	NA	Intergenic
chrX	64773001	64773500	1.26e-06	0.0040992	29.6371	NA	NA	Intergenic
chrX	75586501	75587000	8.26e-06	0.0146443	9.70611	NA	NA	Intergenic
chrX	116032001	116032500	2.81e-11	2.02e-06	-14.4618	107	+	Slc25a5
chrX	127953001	127953500	5.29e-05	0.0433815	-6.65102	NA	NA	Intergenic
chrX	131753501	131754000	9.68e-06	0.0160386	7.66652	1264	-	Gpc4
