## Supplementary Table S14 for "Postnatal maternal care normalizes the hypothalamic DNA methylome following prenatal bisphenol exposure"

### Sheet: Sheet1
chr	start	end	pvalue	qvalue	meth.diff	dist.to.feature	feature.strand	feature.name
chr1	11834001	11834500	1.12e-06	0.00307116	31.4499	NA	NA	Intergenic
chr1	29434501	29435000	9.65e-05	0.0408214	17.7494	NA	NA	Intergenic
chr1	29782001	29782500	0.00013357	0.0497222	21.4408	-31589	-	Slc6a3
chr1	55328501	55329000	0.00012724	0.0477224	11.2321	65973	+	Smoc2
chr1	84520001	84520500	0.00011094	0.0445121	21.1294	-507	-	Catsperg
chr1	85484501	85485000	4.75e-06	0.00658549	8.73345	768	+	Polr2i
chr1	87389501	87390000	6.18e-07	0.00219439	19.6908	45901	-	Chst8
chr1	87819501	87820000	3.97e-06	0.00617304	8.46758	NA	NA	Intergenic
chr1	90826001	90826500	8.75e-06	0.00940234	14.8227	NA	NA	Intergenic
chr1	96204501	96205000	6.24e-05	0.0305072	12.45	-3913	+	LOC120099805
chr1	97656001	97656500	5.68e-08	0.00047016	13.5934	-21248	-	Ptpn5
chr1	99474001	99474500	2.44e-06	0.00467672	18.4339	0	+	Htatip2
chr1	116846501	116847000	6.49e-06	0.00777229	-14.3256	NA	NA	Intergenic
chr1	119586501	119587000	5.35e-06	0.00699709	21.5377	-54402	+	Snrpa1
chr1	121644001	121644500	3.39e-05	0.022057	13.9648	93262	+	Igf1r
chr1	125082501	125083000	5.27e-05	0.0274226	14.3743	109514	+	Intergenic
chr1	134109001	134109500	1.52e-06	0.00369012	16.349	1262	+	LOC102548818
chr1	152487501	152488000	6.35e-05	0.0307858	10.2172	4132	-	B3gnt6
chr1	155016001	155016500	8.36e-06	0.00933438	17.8739	NA	NA	Intergenic
chr1	190304501	190305000	3.32e-08	0.00032965	13.7246	NA	NA	Intergenic
chr1	198631501	198632000	0.00011107	0.0445121	9.29847	NA	NA	Intergenic
chr1	202602501	202603000	1.22e-20	1.22e-15	16.4914	8811	+	Gal3st3
chr1	203731001	203731500	3.28e-05	0.0217309	14.2679	4564	+	Nrxn2
chr1	203813501	203814000	0.0001071	0.043805	13.8249	7429	+	Nrxn2
chr1	205638001	205638500	1.84e-07	0.00087414	6.72529	433	+	Stx5
chr1	220693001	220693500	8.48e-05	0.0377816	17.3179	NA	NA	Intergenic
chr1	221502501	221503000	3.95e-07	0.00163492	13.5196	138722	+	Apba1
chr1	243677501	243678000	6.09e-05	0.0301023	10.1006	60758	+	Pax2
chr1	256401501	256402000	3.04e-05	0.0208476	9.48743	NA	NA	Intergenic
chr1	258056501	258057000	1.68e-05	0.0138418	5.36781	-39406	+	Eno4
chr1	258304001	258304500	9.81e-06	0.00975263	12.3075	2743	-	LOC120100067
chr2	63001	63500	5.64e-07	0.00207526	10.4653	1058	+	LOC120101061
chr2	24973001	24973500	1.36e-05	0.0122576	16.1197	-28710	+	Arsb
chr2	27816001	27816500	2.8e-05	0.0194893	21.0578	NA	NA	Intergenic
chr2	29050501	29051000	1.79e-05	0.0143793	11.0995	NA	NA	Intergenic
chr2	30930501	30931000	1.01e-06	0.00307116	8.75695	19873	+	LOC102553545
chr2	43509001	43509500	2.04e-06	0.00422437	16.9316	NA	NA	Intergenic
chr2	43513001	43513500	1.01e-08	0.00011147	21.5962	NA	NA	Intergenic
chr2	43531501	43532000	3.22e-06	0.00536806	16.8583	NA	NA	Intergenic
chr2	46798001	46798500	8.51e-05	0.0377816	11.9308	1122	-	Pelo
chr2	82568501	82569000	6.2e-05	0.0305072	19.6949	-257	+	Cmbl
chr2	91635501	91636000	9.5e-05	0.0405222	20.0328	7100	+	LOC102546353
chr2	174218001	174218500	8.81e-06	0.00940234	14.3527	13412	-	Syt11
chr2	175021501	175022000	9.45e-06	0.00957962	15	59838	+	Kcnn3
chr2	182745501	182746000	6.91e-12	3.43e-07	7.78231	-47	-	LOC120100877
chr2	183556001	183556500	3.31e-05	0.0217803	13.1467	-3074	-	Plekho1
chr2	195212001	195212500	5.24e-05	0.0274226	14.5987	NA	NA	Intergenic
chr2	204355501	204356000	7.83e-05	0.0359373	22.4864	-23721	+	LOC120100925
chr2	209286501	209287000	5.22e-06	0.00699709	12.0931	-31660	-	Rwdd3
chr2	215123501	215124000	3.89e-08	0.00035156	35.1761	73467	+	Camk2d
chr2	231746001	231746500	1.11e-06	0.00307116	8.66908	20637	-	LOC108350125
chr2	239688501	239689000	2.9e-06	0.00514408	25.8953	NA	NA	Intergenic
chr2	241730001	241730500	3.97e-05	0.0240244	12.5466	NA	NA	Intergenic
chr3	9172001	9172500	6.52e-07	0.00223314	-6.90665	-121	-	Dnlz
chr3	10718501	10719000	5.69e-06	0.00706398	16.5632	34578	-	Vav2
chr3	10740501	10741000	9.93e-06	0.00977653	23.3835	12578	-	Vav2
chr3	14934501	14935000	4.66e-07	0.0018512	14.8318	5852	+	Prdm12
chr3	16240001	16240500	1.04e-05	0.0100607	13.6422	23655	-	Lrsam1
chr3	16869501	16870000	5.33e-06	0.00699709	19.3476	-15693	-	Snora48
chr3	18982001	18982500	7.39e-05	0.0346656	7.07145	3701	+	Dab2ip
chr3	19207001	19207500	5.19e-05	0.0274226	14.6147	-37170	+	LOC120101534
chr3	22312001	22312500	3.99e-05	0.0240244	16.8076	-1453	+	Nek6
chr3	43814001	43814500	6.58e-06	0.00778476	17.3459	65008	+	Pkp4
chr3	58978001	58978500	3.66e-05	0.0227646	9.22736	NA	NA	Intergenic
chr3	68592001	68592500	5.58e-05	0.028313	12.5132	NA	NA	Intergenic
chr3	108717501	108718000	3.85e-05	0.0237374	35.3042	18586	+	LOC120101915
chr3	116782501	116783000	2.26e-05	0.0171213	14.632	NA	NA	Intergenic
chr3	125617501	125618000	3.47e-05	0.022057	35.831	4222	+	Btbd3
chr3	145024001	145024500	7.83e-05	0.0359373	19.6313	21719	+	Epb41l1
chr3	146326501	146327000	4.74e-05	0.0261622	9.98458	-117	+	LOC120101772
chr3	146336001	146336500	2.31e-07	0.00104228	17.4753	8886	+	LOC120101772
chr3	155206001	155206500	1.75e-05	0.0142562	22.4737	NA	NA	Intergenic
chr3	156253001	156253500	7.72e-10	1.54e-05	16.6714	NA	NA	Intergenic
chr3	156637501	156638000	6.08e-05	0.0301023	10.0856	-811	+	Ptpn1
chr3	158196001	158196500	5.63e-05	0.0284008	17.6083	1910	-	LOC102555336
chr3	160322501	160323000	3.94e-06	0.00617304	8.34882	NA	NA	Intergenic
chr3	160940001	160940500	6.86e-05	0.0328135	8.26107	NA	NA	Intergenic
chr3	161541501	161542000	2.71e-05	0.0189588	18.2731	NA	NA	Intergenic
chr3	165725501	165726000	1.98e-05	0.0154514	15.3948	NA	NA	Intergenic
chr3	166390001	166390500	9.99e-05	0.0418894	14.9027	NA	NA	Intergenic
chr4	9086001	9086500	4.18e-05	0.0248871	-9.48699	NA	NA	Intergenic
chr4	72021501	72022000	1.17e-06	0.00307116	18.541	NA	NA	Intergenic
chr4	79376501	79377000	4.06e-05	0.0243202	16.8236	-55373	-	Gsdme
chr4	131594501	131595000	5.42e-05	0.0280427	11.9001	68206	-	Foxp1
chr4	147466001	147466500	3.55e-05	0.0223035	23.206	-474	+	Slc6a1
chr4	174298501	174299000	3.1e-06	0.00532283	28.6696	-17786	+	Pde3a
chr5	6104001	6104500	1.59e-06	0.00375621	8.66744	NA	NA	Intergenic
chr5	22081501	22082000	1.98e-05	0.0154514	12.9264	NA	NA	Intergenic
chr5	28772001	28772500	2.31e-06	0.00467672	19.1409	NA	NA	Intergenic
chr5	57696501	57697000	7.36e-05	0.0346555	12.2609	4534	+	Tesk1
chr5	59912501	59913000	3.08e-05	0.0209534	16.5231	2434	-	LOC103692348
chr5	61273501	61274000	8.08e-08	0.00055837	27.367	14105	-	Gabbr2
chr5	69736001	69736500	0.00011442	0.0451297	11.4378	3975	+	Zfp462
chr5	72414001	72414500	2.92e-09	4.14e-05	23.8156	100357	+	Pakap
chr5	126550001	126550500	0.00011196	0.0445121	20.8994	NA	NA	Intergenic
chr5	132074501	132075000	3.29e-06	0.00536806	10.113	NA	NA	Intergenic
chr5	133768501	133769000	5.34e-06	0.00699709	13.1048	NA	NA	Intergenic
chr5	134307501	134308000	2.01e-05	0.0154514	13.3787	2870	+	LOC120102968
chr5	136792001	136792500	1.88e-06	0.00399536	11.9679	43445	-	LOC102548116
chr5	143129001	143129500	2.98e-05	0.0205408	17.9177	NA	NA	Intergenic
chr5	145180001	145180500	0.00011607	0.0454187	11.255	3967	-	LOC108351145
chr5	145496001	145496500	2.77e-07	0.00119681	14.282	-18070	-	Tmem222
chr5	146158001	146158500	2.39e-05	0.0177582	13.5171	NA	NA	Intergenic
chr5	147690501	147691000	2.38e-06	0.00467672	12.3123	17684	-	Nipal3
chr5	149395501	149396000	8.89e-06	0.00940234	12.6771	NA	NA	Intergenic
chr5	149532501	149533000	9.73e-08	0.00055837	7.04858	18464	+	Wnt4
chr5	149536501	149537000	1.98e-05	0.0154514	24.7577	NA	NA	Intergenic
chr5	149938501	149939000	0.00011705	0.0455664	9.36312	20285	+	Rap1gap
chr5	149951501	149952000	4.58e-05	0.025534	7.99584	28898	-	Alpl
chr5	154474001	154474500	1.85e-07	0.00087414	18.1321	29243	-	Kazn
chr5	154771501	154772000	2.46e-05	0.0180986	11.2093	6910	-	Kazn
chr5	159361001	159361500	1.58e-05	0.0136524	14.5596	26412	-	LOC120103036
chr5	162887501	162888000	5.13e-05	0.0274226	14.9189	-17872	-	LOC120103139
chr5	164875501	164876000	4.38e-06	0.00650216	9.86958	NA	NA	Intergenic
chr5	164929501	164930000	4.21e-05	0.0248871	7.30595	-63290	-	Arhgef16
chr5	165046501	165047000	8.89e-06	0.00940234	10.0423	-26392	+	LOC102555433
chr5	165911001	165911500	3.11e-06	0.00532283	9.80225	0	-	Prkcz
chr6	6233501	6234000	6.18e-08	0.00047233	-11.4911	NA	NA	Intergenic
chr6	6234001	6234500	9.33e-07	0.00307116	-17.8708	NA	NA	Intergenic
chr6	8032001	8032500	8.5e-06	0.00939156	11.8024	-144263	+	Prkcel1
chr6	55864501	55865000	4.92e-05	0.0265807	13.0435	NA	NA	Intergenic
chr6	122470001	122470500	2.75e-06	0.00498963	18.3193	466	+	Fam181a
chr6	124359001	124359500	7.78e-05	0.0359373	23.8562	NA	NA	Intergenic
chr6	127933001	127933500	0.00012376	0.0469477	18.1912	19331	-	Begain
chr7	17031001	17031500	1.2e-05	0.0113537	-8.86017	-14237	+	LOC691764
chr7	19385001	19385500	0.00011736	0.0455664	16.6514	-9808	+	Nuak1
chr7	29894001	29894500	0.0001191	0.0460492	12.0447	NA	NA	Intergenic
chr7	65676001	65676500	4.6e-05	0.025534	5.96249	20174	+	Erich5
chr7	87319001	87319500	2.76e-06	0.00498963	18.1185	9816	-	Sntb1
chr7	89359501	89360000	4.6e-05	0.025534	11.151	13008	-	LOC102553429
chr7	115054501	115055000	6.26e-05	0.0305072	12.7643	2325	+	LOC102549885
chr7	116902001	116902500	3.27e-05	0.0217309	11.9033	NA	NA	Intergenic
chr7	119460501	119461000	0.00012062	0.0462616	8.40211	NA	NA	Intergenic
chr7	129392001	129392500	1.3e-05	0.0119802	7.731	NA	NA	Intergenic
chr8	18758501	18759000	2.45e-06	0.00467672	17.939	NA	NA	Intergenic
chr8	21220001	21220500	3.21e-05	0.0216412	22.0568	205596	+	Bbs9
chr8	72954001	72954500	3.89e-05	0.0238674	10.0671	NA	NA	Intergenic
chr8	78250501	78251000	8.77e-05	0.0387271	7.97821	-45777	-	Mlip
chr8	115323501	115324000	0.00011	0.0445121	14.5705	NA	NA	Intergenic
chr8	117593001	117593500	1.89e-06	0.00399536	17.186	32226	-	Rbms3
chr8	119669501	119670000	1.61e-05	0.0138294	-11.7475	54	+	Ttc21a
chr9	15131001	15131500	7.87e-06	0.00888691	10.6293	3619	-	LOC102550162
chr9	23225001	23225500	7.81e-06	0.00888691	10.4998	11815	-	Mcm3
chr10	166501	167000	2.27e-05	0.0171213	9.24335	-840	+	LOC120095374
chr10	14621501	14622000	1.36e-06	0.00345425	13.9736	9528	+	Lmf1
chr10	17579501	17580000	4.02e-06	0.00617304	20.488	NA	NA	Intergenic
chr10	19900501	19901000	1.17e-06	0.00307116	11.9048	-167451	+	Mir218-2
chr10	20672501	20673000	4.77e-06	0.00658549	12.8781	33238	+	LOC120095252
chr10	33580501	33581000	1.99e-05	0.0154514	6.75022	10717	+	Mgat1
chr10	37911501	37912000	1.08e-06	0.00307116	7.94458	NA	NA	Intergenic
chr10	61120001	61120500	2.56e-05	0.0185789	14.3452	24051	+	Mrm3
chr10	62668501	62669000	1.1e-06	0.00307116	7.46194	299	+	Myo18a
chr10	62922501	62923000	9.41e-05	0.0402943	9.77878	1760	+	Dhrs13
chr10	65885001	65885500	9.34e-05	0.0402943	8.55753	34462	+	Spaca3
chr10	67692501	67693000	0.00011585	0.0454187	15.94	7606	-	Cct6b
chr10	70794001	70794500	9.21e-06	0.00946414	12.0236	NA	NA	Intergenic
chr10	73044501	73045000	5.55e-05	0.028313	8.0763	NA	NA	Intergenic
chr10	81568001	81568500	3.57e-05	0.0223035	13.4276	-29120	-	LOC120095286
chr10	81990001	81990500	9.39e-05	0.0402943	-11.6185	NA	NA	Intergenic
chr10	83742501	83743000	5.98e-05	0.0298735	7.58783	NA	NA	Intergenic
chr10	86804001	86804500	9.69e-06	0.00973064	7.05916	NA	NA	Intergenic
chr10	98223001	98223500	2.67e-05	0.0189512	17.7324	-6458	-	Mir297
chr10	98708501	98709000	6.19e-06	0.00750523	16.2231	-11460	-	Slc39a11
chr10	99218501	99219000	4.68e-06	0.00658549	10.6963	NA	NA	Intergenic
chr10	99286001	99286500	1.01e-07	0.00055837	13.6263	NA	NA	Intergenic
chr10	101464501	101465000	0.00012579	0.0475375	12.7886	9688	-	Evpl
chr10	101470001	101470500	3.22e-05	0.0216412	11.484	4188	-	Evpl
chr10	101744001	101744500	1.14e-05	0.0109106	8.88034	6254	-	Prpsap1
chr10	102188501	102189000	9.3e-05	0.0402943	21.2367	-53076	-	LOC108352162
chr10	102462001	102462500	1.64e-06	0.00379976	6.91742	-15040	+	Septin9
chr10	104236001	104236500	3.42e-05	0.022057	13.6265	NA	NA	Intergenic
chr10	104403001	104403500	7.9e-05	0.0360001	11.1866	-19650	-	LOC102551272
chr10	106227501	106228000	5.56e-06	0.00702198	13.515	11275	+	Slc16a3
chr11	26187501	26188000	0.00010467	0.0431735	7.75117	NA	NA	Intergenic
chr11	48949501	48950000	0.00010468	0.0431735	-10.5647	NA	NA	Intergenic
chr11	66845501	66846000	7.81e-05	0.0359373	14.6827	39394	+	Umps
chr11	77285001	77285500	1.4e-05	0.0123542	21.411	NA	NA	Intergenic
chr11	78658001	78658500	1.64e-05	0.0138418	28.5315	49293	+	Etv5
chr12	8438001	8438500	0.00012322	0.0469233	12.8897	0	+	LOC120095887
chr12	11810501	11811000	8.95e-05	0.0393621	11.4454	-9281	-	LOC120095837
chr12	19374001	19374500	5.56e-05	0.028313	-11.4569	4915	+	Slc12a9
chr12	40683001	40683500	0.00012822	0.0479094	8.10277	1275	-	Cit
chr12	44012501	44013000	1.55e-05	0.0134711	12.4575	NA	NA	Intergenic
chr12	45168001	45168500	7.85e-05	0.0359373	15.3902	NA	NA	Intergenic
chr13	11200501	11201000	1.22e-09	2.03e-05	-30.9653	NA	NA	Intergenic
chr13	42284001	42284500	1.71e-10	4.25e-06	21.0643	10112	+	Fcamr
chr13	43768501	43769000	1.29e-05	0.0119802	8.61493	-8338	-	LOC120096185
chr13	47616001	47616500	4.56e-05	0.025534	16.0322	-27540	+	Mrpl42l1
chr13	63080501	63081000	4.58e-06	0.00658549	13.3005	3516	-	Hmcn1
chr13	63956501	63957000	9.01e-08	0.00055837	14.3987	171	-	LOC120096277
chr13	64674501	64675000	9.06e-06	0.00946414	17.4165	785	+	LOC102551528
chr13	65166501	65167000	1.31e-05	0.011981	12.8928	-20553	-	LOC120096279
chr13	68247001	68247500	1.4e-05	0.0123542	9.04515	7373	+	Tor1aip2
chr13	78108001	78108500	8.41e-05	0.0377816	19.2187	64696	+	Cd247
chr13	80448001	80448500	3.43e-05	0.022057	5.97799	139667	-	Pbx1
chr13	94578501	94579000	3.44e-05	0.022057	20.3061	NA	NA	Intergenic
chr13	101468501	101469000	3.24e-06	0.00536806	12.0365	NA	NA	Intergenic
chr13	104444001	104444500	6.53e-05	0.0315172	16.2348	66963	-	Syt14
chr14	75212501	75213000	4.54e-05	0.025534	16.473	NA	NA	Intergenic
chr14	83279001	83279500	1.82e-06	0.00399536	29.4611	-20050	+	LOC120096660
chr15	20620501	20621000	9.72e-05	0.0409314	10.969	172	+	Lgals3
chr15	41385001	41385500	9.12e-08	0.00055837	-5.87323	NA	NA	Intergenic
chr15	82303501	82304000	1.37e-05	0.0122576	20.1272	NA	NA	Intergenic
chr15	95718001	95718500	4.87e-05	0.0264607	-13.6736	48557	+	LOC120097081
chr15	95744501	95745000	2.63e-05	0.0189244	9.15344	29273	-	Abcc4
chr16	2295501	2296000	1.79e-05	0.0143793	14.4252	NA	NA	Intergenic
chr16	7640001	7640500	5.92e-06	0.00725921	13.0676	4377	-	C16h10orf53
chr16	28582501	28583000	1.04e-06	0.00307116	9.56226	42506	+	Palld
chr16	66644001	66644500	7.37e-06	0.00852112	18.7511	NA	NA	Intergenic
chr16	82606001	82606500	0.00013459	0.0499162	12.9047	NA	NA	Intergenic
chr17	6811501	6812000	5.22e-05	0.0274226	18.2668	69990	+	Spock1
chr17	9304501	9305000	2.66e-05	0.0189512	12.9577	3073	+	Mxd3
chr17	13513001	13513500	2.68e-06	0.00498963	19.6602	13978	+	Sema4d
chr17	61869501	61870000	4.35e-05	0.0254594	18.3352	-70574	+	LOC102552293
chr17	73735001	73735500	4.21e-09	5.23e-05	16.0179	12755	+	LOC120097893
chr17	73865001	73865500	4.48e-05	0.025534	10.0597	8272	-	Frmd4a
chr17	82029001	82029500	1.21e-05	0.0113537	14.2795	NA	NA	Intergenic
chr18	12103001	12103500	1.68e-05	0.0138418	15.0054	NA	NA	Intergenic
chr18	19189001	19189500	8.51e-05	0.0377816	8.55359	NA	NA	Intergenic
chr18	30025001	30025500	5.56e-05	0.028313	7.34406	11690	-	Pcdh1
chr18	38995501	38996000	6.87e-05	0.0328135	6.42213	0	-	Pggt1b
chr18	59059501	59060000	0.00011183	0.0445121	8.18807	NA	NA	Intergenic
chr18	69033501	69034000	9.09e-05	0.0398029	16.243	NA	NA	Intergenic
chr18	69998001	69998500	0.00012102	0.0462616	13.716	NA	NA	Intergenic
chr18	75904501	75905000	5.58e-06	0.00702198	14.9856	-12349	+	Mbp
chr18	77407001	77407500	4.42e-05	0.025534	12.2029	44816	-	Tshz1
chr19	20552001	20552500	2.22e-05	0.0169403	16.4054	2598	+	Abcc12
chr19	42499001	42499500	8.11e-05	0.0368204	8.81986	44166	+	LOC120098537
chr19	53805001	53805500	4.45e-05	0.025534	11.7501	-5364	+	LOC120098634
chr19	53825501	53826000	6.84e-06	0.00799339	13.8135	3746	-	Pcnx2
chr20	5194001	5194500	4.78e-05	0.0261622	5.68232	6655	-	LOC120098963
chr20	9147001	9147500	1.65e-05	0.0138418	15.4754	20316	+	Abcg1
chr20	9636501	9637000	4.48e-05	0.025534	18.1778	NA	NA	Intergenic
chr20	28148501	28149000	5.89e-05	0.0295543	35.8349	3047	-	Chst3
chr20	47152501	47153000	4.75e-06	0.00658549	14.9808	NA	NA	Intergenic
chr20	48630001	48630500	5.14e-05	0.0274226	17.1424	31783	-	LOC120098962
chrX	14782001	14782500	0.00011055	0.0445121	12.4849	0	-	Wdr45
chrX	21103501	21104000	1.02e-05	0.00990179	-41.3935	0	-	Ribc1
chrX	21444501	21445000	2.55e-05	0.0185789	11.2825	90	-	Tspyl2
chrX	58028501	58029000	1.68e-07	0.00087414	13.8771	NA	NA	Intergenic
chrX	75586501	75587000	0.00011953	0.0460492	9.04916	NA	NA	Intergenic
chrX	96871501	96872000	9.24e-05	0.0402855	-5.47559	0	-	Pcdh19
chrX	117382501	117383000	4.28e-05	0.0251547	-8.97597	0	-	C1galt1c1
chrX	133015501	133016000	5.47e-06	0.00702198	-11.2782	0	-	Pabir2
