## Supplementary Table S15 for "Postnatal maternal care normalizes the hypothalamic DNA methylome following prenatal bisphenol exposure"

### Sheet: Sheet1
chr	start	end	pvalue	qvalue	meth.diff	dist.to.feature	feature.strand	feature.name
chr1	76012001	76012500	6.16e-07	0.00487176	-17.6156	NA	NA	Intergenic
chr1	93639501	93640000	6.75e-08	0.0023142	12.0709	NA	NA	Intergenic
chr1	166798501	166799000	1.28e-05	0.0313632	17.6347	5883	+	Tead1
chr1	258328501	258329000	5.78e-06	0.018564	7.65074	1193	-	Vax1
chr2	92426001	92426500	8.06e-06	0.0236685	14.3609	NA	NA	Intergenic
chr2	211697001	211697500	2.67e-07	0.00360932	16.5174	NA	NA	Intergenic
chr3	67055001	67055500	1.59e-05	0.0362386	7.6861	21522	+	Zfp804a
chr3	133637501	133638000	1.09e-06	0.00621141	11.6233	NA	NA	Intergenic
chr4	750001	750500	2.37e-05	0.048734	6.34873	-592	-	LOC120102569
chr4	59353501	59354000	3.51e-07	0.00360932	-23.2967	-445	+	Mest
chr4	95420001	95420500	2.48e-05	0.0489287	5.49685	0	-	Lin28c
chr6	7251501	7252000	9.01e-07	0.00578609	19.9802	9827	-	Ttc7a
chr6	126343001	126343500	5.73e-06	0.018564	9.56876	NA	NA	Intergenic
chr7	19655001	19655500	9.59e-08	0.00246327	19.7502	NA	NA	Intergenic
chr7	25221001	25221500	1.02e-05	0.0269264	19.0982	147854	+	LOC120093795
chr7	47338001	47338500	2.97e-07	0.00360932	26.3892	-509	-	LOC108351449
chr7	125785501	125786000	7.49e-06	0.023341	17.1374	25118	-	Snora17
chr7	132162501	132163000	4.52e-06	0.0166066	-5.2748	-2629	-	Tmdd1
chr8	100717501	100718000	1.2e-05	0.0301236	14.3313	NA	NA	Intergenic
chr8	115232501	115233000	4.3e-06	0.0166066	26.6564	NA	NA	Intergenic
chr9	112205001	112205500	2.33e-06	0.00997647	12.4683	NA	NA	Intergenic
chr10	85216501	85217000	1.43e-05	0.0339872	8.0968	-23907	-	Krt42
chr11	41955001	41955500	9.69e-06	0.0262232	-13.6298	NA	NA	Intergenic
chr11	71909501	71910000	4.5e-08	0.0023142	-19.0415	10429	+	Mb21d2
chr12	7334001	7334500	8.21e-07	0.00578609	-10.0127	32310	-	LOC102547586
chr12	25355001	25355500	2.48e-06	0.0101892	12.3443	12544	+	Galnt17
chr12	28033001	28033500	1.52e-07	0.00312258	18.323	NA	NA	Intergenic
chr12	31504501	31505000	7.86e-06	0.0236685	13.3872	782	+	Ncor2
chr12	41987501	41988000	2e-06	0.00932851	13.9925	18759	-	Fam222a
chr12	44368001	44368500	3.99e-07	0.00372687	22.8014	NA	NA	Intergenic
chr12	44897001	44897500	9.43e-06	0.0262232	-20.5774	NA	NA	Intergenic
chr13	30185501	30186000	1.62e-05	0.0362386	9.67619	NA	NA	Intergenic
chr13	64937001	64937500	5.29e-07	0.00453127	11.8392	NA	NA	Intergenic
chr14	10081501	10082000	1.58e-06	0.00774398	21.8137	-19296	-	LOC108352713
chr14	43681501	43682000	1.04e-06	0.00621141	14.6177	NA	NA	Intergenic
chr14	94967001	94967500	8.84e-09	0.00090881	8.02362	NA	NA	Intergenic
chr15	30791001	30791500	1.45e-05	0.0339872	15.7742	6951	-	Snora5
chr15	35845501	35846000	2.33e-06	0.00997647	28.4052	NA	NA	Intergenic
chr17	61135001	61135500	2.33e-05	0.048734	-9.26362	NA	NA	Intergenic
chr18	75212501	75213000	8.58e-07	0.00578609	-12.1145	NA	NA	Intergenic
chr19	48593501	48594000	1.87e-05	0.0409838	-11.4124	7570	+	Gse1
chr19	51575001	51575500	4.83e-06	0.0171215	-13.0455	598	-	LOC120098666
chr20	24940501	24941000	9.69e-06	0.0262232	-18.8902	NA	NA	Intergenic
chr20	52840001	52840500	1.27e-06	0.00688844	11.2658	NA	NA	Intergenic
chrX	59158001	59158500	2.05e-07	0.00351485	22.4544	0	+	Apoo
chrX	105931001	105931500	4.49e-06	0.0166066	20.0815	0	-	Kcne5
