## Supplementary Table S16 for "Postnatal maternal care normalizes the hypothalamic DNA methylome following prenatal bisphenol exposure"

### Sheet: Sheet1
chr	start	end	pvalue	qvalue	meth.diff	dist.to.feature	feature.strand	feature.name
chr1	7878001	7878500	1.22e-05	0.044005	15.4094	NA	NA	Intergenic
chr3	4870001	4870500	3.52e-06	0.0276308	-16.0295	NA	NA	Intergenic
chr3	61839501	61840000	6.67e-06	0.0321603	10.4044	-61811	-	LOC120101582
chr3	146571501	146572000	1.18e-07	0.0020142	8.04021	404	+	Vstm2l
chr4	49221501	49222000	5.61e-08	0.00119813	-18.6493	NA	NA	Intergenic
chr5	72449501	72450000	4.52e-06	0.0276308	-21.0038	-86986	+	Akap2
chr6	7251501	7252000	3e-10	2.57e-05	24.7875	9827	-	Ttc7a
chr7	115550001	115550500	7.15e-06	0.0321603	16.1118	24811	-	Shisal1
chr7	125579501	125580000	2.54e-06	0.0271839	-21.3777	NA	NA	Intergenic
chr8	90586501	90587000	7.02e-06	0.0321603	-30.303	NA	NA	Intergenic
chr10	20478501	20479000	1.02e-05	0.0397596	-30.7367	NA	NA	Intergenic
chr12	7692501	7693000	3.2e-07	0.00455907	14.1808	-16233	+	Urad
chr13	18481501	18482000	1.24e-05	0.044005	12.1422	-58405	-	Snora17
chr13	44311001	44311500	4.2e-06	0.0276308	-14.576	NA	NA	Intergenic
chr13	65343001	65343500	5.23e-08	0.00119813	27.7206	482	-	Lamc2
chr15	48981501	48982000	3.23e-06	0.0276308	-12.1946	NA	NA	Intergenic
chr18	58018501	58019000	4.46e-06	0.0276308	23.022	-12863	-	Nars1
chr20	6268501	6269000	5.15e-06	0.0293524	-8.59357	0	+	Def6
chr20	13074501	13075000	4.05e-06	0.0276308	20.5237	-2979	-	Ggt5
chr20	17818501	17819000	2.28e-06	0.0271839	7.78522	NA	NA	Intergenic
chr20	42626001	42626500	6.14e-06	0.0321603	21.8418	-40876	-	Ccn6
chrX	134258501	134259000	3.43e-08	0.00119813	-9.0722	386	+	Ints6l
