## Supplementary Table S17 for "Postnatal maternal care normalizes the hypothalamic DNA methylome following prenatal bisphenol exposure"

### Sheet: Analysis Info
Analysis	Code Location	Code Files	Data Files	GEO Accession Number
Differentially Expressed Gene Analysis (DEseq2)	https://github.com/SLauby/bisphenols_maternalcare_epigenome	Females: Laubyetal2025_MPOA_F_DESeq2.R; Males: Laubyetal2025_MPOA_M_DESeq2.R	Females: MPOA_tagseq_counts_F_outliersremoved.xlsx; MPOA_tagseq_variables_F_outliersremoved.xlsx; Males: MPOA_tagseq_counts_M_outliersremoved.xlsx; MPOA_tagseq_variables_M_outliersremoved.xlsx	GSE310190
Weighted Gene Coexpression Network Analysis (WGCNA)	https://github.com/SLauby/bisphenols_maternalcare_epigenome	Females: Laubyetal2025_MPOA_F_WGCNA.R; Males: Laubyetal2025_MPOA_M_WGCNA.R	Females: DESeq2-F-fullmodel.csv; datTraits_FM.csv; Males: DESeq2-M-fullmodel.csv; datTraits_MM.csv	GSE310190
Differentially Methylated Region Analysis (Methylkit), Maternal LG Analysis	https://github.com/SLauby/bisphenols_maternalcare_epigenome	Females: Laubyetal2025_MPOA_F_Methylkit.R; Males: Laubyetal2025_MPOA_M_Methylkit.R	Zenodo: https://doi.org/10.5281/zenodo.17273659	GSE310191
Differentially Methylated Region Analysis (Methylkit), Tactile LG Analysis	https://github.com/SLauby/bisphenols_maternalcare_epigenome	Laubyetal2025_MPOA_TactileLG_Methylkit.R		GSE333641
Mulitomic Factor Analysis (MOFA)	https://github.com/SLauby/bisphenols_maternalcare_epigenome	Females: Laubyetal2025_MPOA_F_MOFA.R; Males: Laubyetal2025_MPOA_M_MOFA.R	Females: MOFA-methylation-F-transformed.csv; MOFA-tagseq-F.csv; MOFA-variables-F.xls; Males: MOFA-methylation-M-transformed.csv; MOFA-tagseq-M.csv; MOFA-variables-M.xls	GSE310190, GSE310191
Suffix Array Kernel Smoothing (SArKS)	https://github.com/denniscwylie/prenatal_bp_x_lg_epigenome_analysis	1_estimate_local_methyation_rates.R; 2a_linear_modeling_with_lg_covariate.R; 2b_linear_modeling_without_lg_covariate.R; 3_extract_genomic_range_seqs.R; 4_sarks_analysis.R	Zenodo: https://doi.org/10.5281/zenodo.17273659	GSE310191

### Sheet: Maternal LG Sample Info
ID	Sex	Group	Nest_attendance_P1_5_scaled	LG_P1_5_scaled	RRBS_Batch	Data file (DESeq2)	Trait Data File (DESeq2)	Data file (WGCNA)	Trait Data File (WGCNA)	Data file (Methylkit and SArKS)	Data file (MOFA; Tag-seq)	Data file (MOFA; RRBS)	Trait Data File (MOFA)
100F1	Female	50 μg/kg Mixed BP	0.415332	0.275874	5	MPOA_tagseq_counts_F_outliersremoved.xlsx	MPOA_tagseq_variables_F_outliersremoved.xlsx	DESeq2-F-fullmodel.csv	datTraits_FM.csv	100F1.sorted.dedup_resorted.bismark.cov	MOFA-tagseq-F.csv	MOFA-methylation-F-transformed.csv	MOFA-variables-F.xls
103F1	Female	50 μg/kg Mixed BP	-0.033597	-0.914148	5	MPOA_tagseq_counts_F_outliersremoved.xlsx	MPOA_tagseq_variables_F_outliersremoved.xlsx	DESeq2-F-fullmodel.csv	datTraits_FM.csv	103F1.sorted.dedup_resorted.bismark.cov	MOFA-tagseq-F.csv	MOFA-methylation-F-transformed.csv	MOFA-variables-F.xls
14F1	Female	50 μg/kg BPA	1.09457	2.15516	2	MPOA_tagseq_counts_F_outliersremoved.xlsx	MPOA_tagseq_variables_F_outliersremoved.xlsx	DESeq2-F-fullmodel.csv	datTraits_FM.csv	14F1.sorted.dedup_resorted.bismark.cov	MOFA-tagseq-F.csv	MOFA-methylation-F-transformed.csv	MOFA-variables-F.xls
2F1	Female	Corn Oil	NA	0.07769	1	NA	NA	NA	NA	2F1.sorted.dedup_resorted.bismark.cov	NA	NA	NA
33F1	Female	Corn Oil	0.113303	0.400842	3	MPOA_tagseq_counts_F_outliersremoved.xlsx	MPOA_tagseq_variables_F_outliersremoved.xlsx	DESeq2-F-fullmodel.csv	datTraits_FM.csv	33F1.sorted.dedup_resorted.bismark.cov	MOFA-tagseq-F.csv	MOFA-methylation-F-transformed.csv	MOFA-variables-F.xls
38F1	Female	50 μg/kg Mixed BP	-0.864942	1.03667	4	MPOA_tagseq_counts_F_outliersremoved.xlsx	MPOA_tagseq_variables_F_outliersremoved.xlsx	DESeq2-F-fullmodel.csv	datTraits_FM.csv	38F1.sorted.dedup_resorted.bismark.cov	MOFA-tagseq-F.csv	MOFA-methylation-F-transformed.csv	MOFA-variables-F.xls
39F1	Female	50 μg/kg Mixed BP	1.99667	1.24413	2	MPOA_tagseq_counts_F_outliersremoved.xlsx	MPOA_tagseq_variables_F_outliersremoved.xlsx	DESeq2-F-fullmodel.csv	datTraits_FM.csv	39F1.sorted.dedup_resorted.bismark.cov	MOFA-tagseq-F.csv	MOFA-methylation-F-transformed.csv	MOFA-variables-F.xls
46F1	Female	150 μg/kg Mixed BP	-0.252709	0.602444	NA	MPOA_tagseq_counts_F_outliersremoved.xlsx	MPOA_tagseq_variables_F_outliersremoved.xlsx	DESeq2-F-fullmodel.csv	datTraits_FM.csv	NA	NA	NA	NA
49F1	Female	Corn Oil	2.08541	1.33821	2	MPOA_tagseq_counts_F_outliersremoved.xlsx	MPOA_tagseq_variables_F_outliersremoved.xlsx	DESeq2-F-fullmodel.csv	datTraits_FM.csv	49F1.sorted.dedup_resorted.bismark.cov	MOFA-tagseq-F.csv	MOFA-methylation-F-transformed.csv	MOFA-variables-F.xls
50F1	Female	Corn Oil	-0.272852	2.46594	1	MPOA_tagseq_counts_F_outliersremoved.xlsx	MPOA_tagseq_variables_F_outliersremoved.xlsx	DESeq2-F-fullmodel.csv	datTraits_FM.csv	50F1.sorted.dedup_resorted.bismark.cov	MOFA-tagseq-F.csv	MOFA-methylation-F-transformed.csv	MOFA-variables-F.xls
53F1	Female	50 μg/kg Mixed BP	-0.546126	-1.91603	3	MPOA_tagseq_counts_F_outliersremoved.xlsx	MPOA_tagseq_variables_F_outliersremoved.xlsx	DESeq2-F-fullmodel.csv	datTraits_FM.csv	53F1.sorted.dedup_resorted.bismark.cov	MOFA-tagseq-F.csv	MOFA-methylation-F-transformed.csv	MOFA-variables-F.xls
55F1	Female	50 μg/kg Mixed BP	-1.50001	0.074092	2	MPOA_tagseq_counts_F_outliersremoved.xlsx	MPOA_tagseq_variables_F_outliersremoved.xlsx	DESeq2-F-fullmodel.csv	datTraits_FM.csv	55F1.sorted.dedup_resorted.bismark.cov	MOFA-tagseq-F.csv	MOFA-methylation-F-transformed.csv	MOFA-variables-F.xls
58F1	Female	50 μg/kg BPA	1.36405	-0.810735	NA	MPOA_tagseq_counts_F_outliersremoved.xlsx	MPOA_tagseq_variables_F_outliersremoved.xlsx	DESeq2-F-fullmodel.csv	datTraits_FM.csv	NA	NA	NA	NA
5F1	Female	50 μg/kg BPA	-1.36922	1.2104	4	MPOA_tagseq_counts_F_outliersremoved.xlsx	MPOA_tagseq_variables_F_outliersremoved.xlsx	DESeq2-F-fullmodel.csv	datTraits_FM.csv	5F1.sorted.dedup_resorted.bismark.cov	MOFA-tagseq-F.csv	MOFA-methylation-F-transformed.csv	MOFA-variables-F.xls
61F1	Female	150 μg/kg Mixed BP	-0.580716	1.28345	1	MPOA_tagseq_counts_F_outliersremoved.xlsx	MPOA_tagseq_variables_F_outliersremoved.xlsx	DESeq2-F-fullmodel.csv	datTraits_FM.csv	61F1.sorted.dedup_resorted.bismark.cov	MOFA-tagseq-F.csv	MOFA-methylation-F-transformed.csv	MOFA-variables-F.xls
62F1	Female	150 μg/kg Mixed BP	-0.770333	0.64242	3	MPOA_tagseq_counts_F_outliersremoved.xlsx	MPOA_tagseq_variables_F_outliersremoved.xlsx	DESeq2-F-fullmodel.csv	datTraits_FM.csv	62F1.sorted.dedup_resorted.bismark.cov	MOFA-tagseq-F.csv	MOFA-methylation-F-transformed.csv	MOFA-variables-F.xls
63F1	Female	150 μg/kg Mixed BP	-1.02309	-2.0808	NA	MPOA_tagseq_counts_F_outliersremoved.xlsx	MPOA_tagseq_variables_F_outliersremoved.xlsx	DESeq2-F-fullmodel.csv	datTraits_FM.csv	NA	NA	NA	NA
68F1	Female	50 μg/kg BPA	-0.856697	-0.250522	NA	MPOA_tagseq_counts_F_outliersremoved.xlsx	MPOA_tagseq_variables_F_outliersremoved.xlsx	DESeq2-F-fullmodel.csv	datTraits_FM.csv	NA	NA	NA	NA
73F1	Female	50 μg/kg BPA	0.170994	0.4722	5	MPOA_tagseq_counts_F_outliersremoved.xlsx	MPOA_tagseq_variables_F_outliersremoved.xlsx	DESeq2-F-fullmodel.csv	datTraits_FM.csv	73F1.sorted.dedup_resorted.bismark.cov	MOFA-tagseq-F.csv	MOFA-methylation-F-transformed.csv	MOFA-variables-F.xls
77F1	Female	150 μg/kg Mixed BP	NA	0.610404	5	NA	NA	NA	NA	77F1.sorted.dedup_resorted.bismark.cov	NA	NA	NA
84F1	Female	Corn Oil	0.0692715	-0.027052	5	MPOA_tagseq_counts_F_outliersremoved.xlsx	MPOA_tagseq_variables_F_outliersremoved.xlsx	DESeq2-F-fullmodel.csv	datTraits_FM.csv	84F1.sorted.dedup_resorted.bismark.cov	MOFA-tagseq-F.csv	MOFA-methylation-F-transformed.csv	MOFA-variables-F.xls
87F1	Female	150 μg/kg Mixed BP	NA	-0.619244	2	NA	NA	NA	NA	87F1.sorted.dedup_resorted.bismark.cov	NA	NA	NA
88F1	Female	150 μg/kg Mixed BP	0.272489	-0.510072	2	MPOA_tagseq_counts_F_outliersremoved.xlsx	MPOA_tagseq_variables_F_outliersremoved.xlsx	DESeq2-F-fullmodel.csv	datTraits_FM.csv	88F1.sorted.dedup_resorted.bismark.cov	MOFA-tagseq-F.csv	MOFA-methylation-F-transformed.csv	MOFA-variables-F.xls
89F1	Female	150 μg/kg Mixed BP	NA	-1.14511	5	NA	NA	NA	NA	89F1.sorted.dedup_resorted.bismark.cov	NA	NA	NA
93F1	Female	50 μg/kg BPA	0.644144	0.968132	5	MPOA_tagseq_counts_F_outliersremoved.xlsx	MPOA_tagseq_variables_F_outliersremoved.xlsx	DESeq2-F-fullmodel.csv	datTraits_FM.csv	93F1.sorted.dedup_resorted.bismark.cov	MOFA-tagseq-F.csv	MOFA-methylation-F-transformed.csv	MOFA-variables-F.xls
9F1	Female	Corn Oil	-0.59	-1.82933	2	MPOA_tagseq_counts_F_outliersremoved.xlsx	MPOA_tagseq_variables_F_outliersremoved.xlsx	DESeq2-F-fullmodel.csv	datTraits_FM.csv	9F1.sorted.dedup_resorted.bismark.cov	MOFA-tagseq-F.csv	MOFA-methylation-F-transformed.csv	MOFA-variables-F.xls
100M1	Male	50 μg/kg Mixed BP	0.415332	0.275874	NA	MPOA_tagseq_counts_M_outliersremoved.xlsx	MPOA_tagseq_variables_M_outliersremoved.xlsx	DESeq2-M-fullmodel.csv	datTraits_MM.csv	NA	NA	NA	NA
103M1	Male	50 μg/kg Mixed BP	-0.033597	-0.914148	5	MPOA_tagseq_counts_M_outliersremoved.xlsx	MPOA_tagseq_variables_M_outliersremoved.xlsx	DESeq2-M-fullmodel.csv	datTraits_MM.csv	103M1.sorted.dedup_resorted.bismark.cov	MOFA-tagseq-M.csv	MOFA-methylation-M-transformed.csv	MOFA-variables-M.xls
14M1	Male	50 μg/kg BPA	1.09457	2.15516	4	MPOA_tagseq_counts_M_outliersremoved.xlsx	MPOA_tagseq_variables_M_outliersremoved.xlsx	DESeq2-M-fullmodel.csv	datTraits_MM.csv	14M1.sorted.dedup_resorted.bismark.cov	MOFA-tagseq-M.csv	MOFA-methylation-M-transformed.csv	MOFA-variables-M.xls
33M1	Male	Corn Oil	0.113303	0.400842	3	MPOA_tagseq_counts_M_outliersremoved.xlsx	MPOA_tagseq_variables_M_outliersremoved.xlsx	DESeq2-M-fullmodel.csv	datTraits_MM.csv	33M1.sorted.dedup_resorted.bismark.cov	MOFA-tagseq-M.csv	MOFA-methylation-M-transformed.csv	MOFA-variables-M.xls
38M1	Male	50 μg/kg Mixed BP	-0.864942	1.03667	3	MPOA_tagseq_counts_M_outliersremoved.xlsx	MPOA_tagseq_variables_M_outliersremoved.xlsx	DESeq2-M-fullmodel.csv	datTraits_MM.csv	38M1.sorted.dedup_resorted.bismark.cov	MOFA-tagseq-M.csv	MOFA-methylation-M-transformed.csv	MOFA-variables-M.xls
39M1	Male	50 μg/kg Mixed BP	1.99667	1.24413	2	MPOA_tagseq_counts_M_outliersremoved.xlsx	MPOA_tagseq_variables_M_outliersremoved.xlsx	DESeq2-M-fullmodel.csv	datTraits_MM.csv	39M1.sorted.dedup_resorted.bismark.cov	MOFA-tagseq-M.csv	MOFA-methylation-M-transformed.csv	MOFA-variables-M.xls
46M1	Male	150 μg/kg Mixed BP	-0.252709	0.602444	1	MPOA_tagseq_counts_M_outliersremoved.xlsx	MPOA_tagseq_variables_M_outliersremoved.xlsx	DESeq2-M-fullmodel.csv	datTraits_MM.csv	46M1.sorted.dedup_resorted.bismark.cov	MOFA-tagseq-M.csv	MOFA-methylation-M-transformed.csv	MOFA-variables-M.xls
49M1	Male	Corn Oil	2.08541	1.33821	2	MPOA_tagseq_counts_M_outliersremoved.xlsx	MPOA_tagseq_variables_M_outliersremoved.xlsx	DESeq2-M-fullmodel.csv	datTraits_MM.csv	49M1.sorted.dedup_resorted.bismark.cov	MOFA-tagseq-M.csv	MOFA-methylation-M-transformed.csv	MOFA-variables-M.xls
50M1	Male	Corn Oil	-0.272852	2.46594	3	MPOA_tagseq_counts_M_outliersremoved.xlsx	MPOA_tagseq_variables_M_outliersremoved.xlsx	DESeq2-M-fullmodel.csv	datTraits_MM.csv	50M1.sorted.dedup_resorted.bismark.cov	MOFA-tagseq-M.csv	MOFA-methylation-M-transformed.csv	MOFA-variables-M.xls
52M1	Male	Corn Oil	-0.367858	0.26765	4	MPOA_tagseq_counts_M_outliersremoved.xlsx	MPOA_tagseq_variables_M_outliersremoved.xlsx	DESeq2-M-fullmodel.csv	datTraits_MM.csv	52M1.sorted.dedup_resorted.bismark.cov	MOFA-tagseq-M.csv	MOFA-methylation-M-transformed.csv	MOFA-variables-M.xls
53M1	Male	50 μg/kg Mixed BP	-0.546126	-1.91603	3	MPOA_tagseq_counts_M_outliersremoved.xlsx	MPOA_tagseq_variables_M_outliersremoved.xlsx	DESeq2-M-fullmodel.csv	datTraits_MM.csv	53M1.sorted.dedup_resorted.bismark.cov	MOFA-tagseq-M.csv	MOFA-methylation-M-transformed.csv	MOFA-variables-M.xls
55M1	Male	50 μg/kg Mixed BP	-1.50001	0.074092		MPOA_tagseq_counts_M_outliersremoved.xlsx	MPOA_tagseq_variables_M_outliersremoved.xlsx	DESeq2-M-fullmodel.csv	datTraits_MM.csv	NA	NA	NA	NA
5M1	Male	50 μg/kg BPA	-1.36922	1.2104	1	MPOA_tagseq_counts_M_outliersremoved.xlsx	MPOA_tagseq_variables_M_outliersremoved.xlsx	DESeq2-M-fullmodel.csv	datTraits_MM.csv	5M1.sorted.dedup_resorted.bismark.cov	MOFA-tagseq-M.csv	MOFA-methylation-M-transformed.csv	MOFA-variables-M.xls
61M1	Male	150 μg/kg Mixed BP	-0.580716	1.28345	1	MPOA_tagseq_counts_M_outliersremoved.xlsx	MPOA_tagseq_variables_M_outliersremoved.xlsx	DESeq2-M-fullmodel.csv	datTraits_MM.csv	61M1.sorted.dedup_resorted.bismark.cov	MOFA-tagseq-M.csv	MOFA-methylation-M-transformed.csv	MOFA-variables-M.xls
62M1	Male	150 μg/kg Mixed BP	-0.770333	0.64242	3	MPOA_tagseq_counts_M_outliersremoved.xlsx	MPOA_tagseq_variables_M_outliersremoved.xlsx	DESeq2-M-fullmodel.csv	datTraits_MM.csv	62M1.sorted.dedup_resorted.bismark.cov	MOFA-tagseq-M.csv	MOFA-methylation-M-transformed.csv	MOFA-variables-M.xls
63M1	Male	150 μg/kg Mixed BP	-1.02309	-2.0808	4	MPOA_tagseq_counts_M_outliersremoved.xlsx	MPOA_tagseq_variables_M_outliersremoved.xlsx	DESeq2-M-fullmodel.csv	datTraits_MM.csv	63M1.sorted.dedup_resorted.bismark.cov	MOFA-tagseq-M.csv	MOFA-methylation-M-transformed.csv	MOFA-variables-M.xls
68M1	Male	50 μg/kg BPA	-0.856697	-0.250522	NA	MPOA_tagseq_counts_M_outliersremoved.xlsx	MPOA_tagseq_variables_M_outliersremoved.xlsx	DESeq2-M-fullmodel.csv	datTraits_MM.csv	NA	NA	NA	NA
69M1	Male	50 μg/kg BPA	NA	-0.894596	5	NA	NA	NA	NA	69M1.sorted.dedup_resorted.bismark.cov	NA	NA	NA
73M1	Male	50 μg/kg BPA	0.170994	0.4722	3	MPOA_tagseq_counts_M_outliersremoved.xlsx	MPOA_tagseq_variables_M_outliersremoved.xlsx	DESeq2-M-fullmodel.csv	datTraits_MM.csv	73M1.sorted.dedup_resorted.bismark.cov	MOFA-tagseq-M.csv	MOFA-methylation-M-transformed.csv	MOFA-variables-M.xls
84M1	Male	Corn Oil	0.0692715	-0.027052	3	MPOA_tagseq_counts_M_outliersremoved.xlsx	MPOA_tagseq_variables_M_outliersremoved.xlsx	DESeq2-M-fullmodel.csv	datTraits_MM.csv	84M1.sorted.dedup_resorted.bismark.cov	MOFA-tagseq-M.csv	MOFA-methylation-M-transformed.csv	MOFA-variables-M.xls
87M1	Male	150 μg/kg Mixed BP	NA	-0.619244	2	NA	NA	NA	NA	87M1.sorted.dedup_resorted.bismark.cov	NA	NA	NA
88M1	Male	150 μg/kg Mixed BP	0.272489	-0.510072	NA	MPOA_tagseq_counts_M_outliersremoved.xlsx	MPOA_tagseq_variables_M_outliersremoved.xlsx	DESeq2-M-fullmodel.csv	datTraits_MM.csv	NA	NA	NA	NA
91M1	Male	150 μg/kg Mixed BP	0.880782	0.682562	5	MPOA_tagseq_counts_M_outliersremoved.xlsx	MPOA_tagseq_variables_M_outliersremoved.xlsx	DESeq2-M-fullmodel.csv	datTraits_MM.csv	91M1.sorted.dedup_resorted.bismark.cov	MOFA-tagseq-M.csv	MOFA-methylation-M-transformed.csv	MOFA-variables-M.xls
93M1	Male	50 μg/kg BPA	0.644144	0.968132	5	MPOA_tagseq_counts_M_outliersremoved.xlsx	MPOA_tagseq_variables_M_outliersremoved.xlsx	DESeq2-M-fullmodel.csv	datTraits_MM.csv	93M1.sorted.dedup_resorted.bismark.cov	MOFA-tagseq-M.csv	MOFA-methylation-M-transformed.csv	MOFA-variables-M.xls
9M1	Male	Corn Oil	-0.59	-1.82933	2	MPOA_tagseq_counts_M_outliersremoved.xlsx	MPOA_tagseq_variables_M_outliersremoved.xlsx	DESeq2-M-fullmodel.csv	datTraits_MM.csv	9M1.sorted.dedup_resorted.bismark.cov	MOFA-tagseq-M.csv	MOFA-methylation-M-transformed.csv	MOFA-variables-M.xls

### Sheet: Tactile LG Sample Info
ID	Sex	Group	Tactile_Stimulation	RRBS_Batch	Data file (Methylkit)
111F12	Female	150 ug/kg BPA	Nonstimulated	1	111F12_S1_L002.sorted.dedup_resorted.bismark.cov
111F22	Female	150 ug/kg BPA	Stimulated	1	111F22_S2_L002.sorted.dedup_resorted.bismark.cov
112F12	Female	150 ug/kg BPA	Nonstimulated	1	112F12_S3_L001.sorted.dedup_resorted.bismark.cov
112F22	Female	150 ug/kg BPA	Stimulated	1	112F22_S4_L001.sorted.dedup_resorted.bismark.cov
113F12	Female	150 ug/kg BPA	Nonstimulated	2	113F12_S7_L001.sorted.dedup_resorted.bismark.cov
113F22	Female	150 ug/kg BPA	Stimulated	2	113F22_S8_L001.sorted.dedup_resorted.bismark.cov
115F12	Female	150 ug/kg BPA	Nonstimulated	2	115F12_S13_L001.sorted.dedup_resorted.bismark.cov
115F22	Female	150 ug/kg BPA	Stimulated	2	115F22_S14_L001.sorted.dedup_resorted.bismark.cov
118F12	Female	150 ug/kg Mixed BP	Nonstimulated	1	118F12_S3_L002.sorted.dedup_resorted.bismark.cov
119F12	Female	150 ug/kg Mixed BP	Nonstimulated	2	119F12_S9_L001.sorted.dedup_resorted.bismark.cov
119F22	Female	150 ug/kg Mixed BP	Stimulated	2	119F22_S10_L001.sorted.dedup_resorted.bismark.cov
120F12	Female	150 ug/kg Mixed BP	Nonstimulated	1	120F12_S5_L001.sorted.dedup_resorted.bismark.cov
120F22	Female	150 ug/kg Mixed BP	Stimulated	1	120F22_S6_L001.sorted.dedup_resorted.bismark.cov
124F12	Female	Corn Oil	Nonstimulated	1	124F12_S4_L002.sorted.dedup_resorted.bismark.cov
124F22	Female	Corn Oil	Stimulated	1	124F22_S5_L002.sorted.dedup_resorted.bismark.cov
125F12	Female	Corn Oil	Nonstimulated	1	125F12_S1_L001.sorted.dedup_resorted.bismark.cov
125F22	Female	Corn Oil	Stimulated	1	125F22_S2_L001.sorted.dedup_resorted.bismark.cov
126F12	Female	Corn Oil	Nonstimulated	2	126F12_S11_L001.sorted.dedup_resorted.bismark.cov
126F22	Female	Corn Oil	Stimulated	2	126F22_S12_L001.sorted.dedup_resorted.bismark.cov
128F12	Female	Corn Oil	Nonstimulated	2	128F12_S15_L001.sorted.dedup_resorted.bismark.cov
128F22	Female	Corn Oil	Stimulated	2	128F22_S16_L001.sorted.dedup_resorted.bismark.cov
133F12	Female	150 ug/kg BPA	Nonstimulated	3	133F12_S21_L002.sorted.dedup_resorted.bismark.cov
133F23	Female	150 ug/kg BPA	Stimulated	3	133F23_S22_L002.sorted.dedup_resorted.bismark.cov
140F12	Female	150 ug/kg BPA	Nonstimulated	3	140F12_S25_L002.sorted.dedup_resorted.bismark.cov
140F22	Female	150 ug/kg BPA	Stimulated	3	140F22_S26_L002.sorted.dedup_resorted.bismark.cov
141F12	Female	150 ug/kg Mixed BP	Nonstimulated	2	141F12_S17_L002.sorted.dedup_resorted.bismark.cov
141F22	Female	150 ug/kg Mixed BP	Stimulated	2	141F22_S18_L002.sorted.dedup_resorted.bismark.cov
145F12	Female	150 ug/kg Mixed BP	Nonstimulated	3	145F12_S23_L002.sorted.dedup_resorted.bismark.cov
145F22	Female	150 ug/kg Mixed BP	Stimulated	3	145F22_S24_L002.sorted.dedup_resorted.bismark.cov
146F12	Female	150 ug/kg Mixed BP	Nonstimulated	3	146F12_S27_L002.sorted.dedup_resorted.bismark.cov
146F22	Female	150 ug/kg Mixed BP	Stimulated	3	146F22_S28_L002.sorted.dedup_resorted.bismark.cov
150F12	Female	Corn Oil	Nonstimulated	3	150F12_S19_L002.sorted.dedup_resorted.bismark.cov
150F22	Female	Corn Oil	Stimulated	3	150F22_S20_L002.sorted.dedup_resorted.bismark.cov
156F12	Female	Corn Oil	Nonstimulated	3	156F12_S29_L002.sorted.dedup_resorted.bismark.cov
156F22	Female	Corn Oil	Stimulated	3	156F22_S30_L002.sorted.dedup_resorted.bismark.cov
