## Supplementary Table S18 for "Postnatal maternal care normalizes the hypothalamic DNA methylome following prenatal bisphenol exposure"

### Sheet: Sheet1
Gene	Transcription Factor Binding Site Genomic Coordinates Used to Create Primers (mRatBN7.2)	Forward Primer (5' to 3')	Reverse Primer (5' to 3')
Eno4	chr1:258095875-258095993	TTCTCACGTGCTGCTTCTGC	GCAGTAAGGCTGATGGTGCTT
Foxp1	chr4:131738705-131738821	CTGGCGTTCAAGCCCATTAG	AGATTTTTCACAGGTCGCGTG
Ncor2	chr12:31487127-31487251	GGCGTCTCAGCTGTCACTTG	CTCCACCGCCCTTCCATTTAGA
Ppp1r3b	chr16:56749180-56749301	AGGTCATTCATTGCTTGGCTTC	GCAAATGGAATTAGCTTCCTCCT
Septin9	chr10:102568700-102568876	CTTGTGGGTACACCGAGACT	AGCTCAGTTGTCTGTGAGAGC
